# Ultra-sensitive isotope probing to quantify activity and substrate assimilation in microbiomes

**DOI:** 10.1101/2021.03.29.437612

**Authors:** Manuel Kleiner, Angela Kouris, Marlene Jensen, Grace D’Angelo, Yihua Liu, Abigail Korenek, Nikola Tolić, Timo Sachsenberg, Janine McCalder, Mary S. Lipton, Marc Strous

## Abstract

Stable isotope probing (SIP) approaches are a critical tool in microbiome research to determine associations between species and substrates. The application of these approaches ranges from studying microbial communities important for global biogeochemical cycling to host-microbiota interactions in the intestinal tract. Current SIP approaches, such as DNA-SIP or nanoSIMS, are limited in terms of sensitivity, resolution or throughput. Here we present an ultra-sensitive, high-throughput protein-based stable isotope probing approach (Protein-SIP), which cuts cost for labeled substrates by ∼90% as compared to other SIP and Protein-SIP approaches and thus enables isotope labeling experiments on much larger scales and with higher replication. It allows for the determination of isotope incorporation into microbiome members with species level resolution using standard metaproteomics LC-MS/MS measurements. The analysis has been implemented as an open-source application (https://sourceforge.net/projects/calis-p/). We demonstrate sensitivity, precision and accuracy using bacterial cultures and mock communities with different labeling schemes. Furthermore, we benchmark our approach against two existing Protein-SIP approaches and show that in the low labeling range used our approach is the most sensitive and accurate. Finally, we measure translational activity using 18O heavy water labeling in a 63-species community derived from human fecal samples grown on media simulating two different diets. Activity could be quantified on average for 27 species per sample, with 9 species showing significantly higher activity on a high protein diet, as compared to a high fiber diet. Surprisingly, among the species with increased activity on high protein were several *Bacteroides* species known as fiber consumers. Apparently, protein supply is a critical consideration when assessing growth of intestinal microbes on fiber, including fiber based prebiotics. In summary, we demonstrate that our Protein-SIP approach allows for the ultra-sensitive (0.01% to 10% label) detection of stable isotopes of elements found in proteins, using standard metaproteomics data.
