## Supplementary material for "Ultra-sensitive isotope probing to quantify activity and substrate assimilation in microbiomes": Table S1

### Sheet: Tabelle1
Table S1: Performance of new Calis-p filters, models and center statistics in estimating natural 13C content of pure cultures. The LC-MS/MS data from Kleiner et al. (2018) PNAS vol. 115 no. 24 E5576-E5584 was used and raw data is available from the PRIDE repository with this accession number PXD006762.
			Calis-p previous version			Calis-p new version (2.0, this study)
			(Kleiner et al. 2018 PNAS)			Default model (Fast Fourier Transform)				Neutron abundance model
Sample/species	delta13C IRMS		# PSMs	Mean		# peptides	Median	Mean		#peptides	Median	Mean	Name of .raw file in repository
Average offset to IRMS				-15.4			-15.9579	-15.1686			-68.7333	-49.8233
Remaining average difference to culture IRMS after applying offset				1.9			2.11653	1.83949			2.14405	3.00048
Nitrosomonas europaeae ATCC 19718	-47.76		583	-48.6		500	-51.8421	-50.0314		2405	-44.3667	-50.1767	Run2_Ne1-A_unknownng
Nitrosomonas europaeae ATCC 19718	-47.76		2386	-44.5		698	-48.0421	-44.5314		3834	-48.0667	-47.9767	Run2_Ne1-B_182ng
Nitrosospira multiformis ATCC 25196	-45.87		1220	-45.3		683	-44.3421	-45.6314		4058	-43.7667	-45.8767	Run2_Nm1-A_382ng
Nitrosospira multiformis ATCC 25196	-45.87		2709	-43.2		743	-42.7421	-43.1314		4232	-42.8667	-42.2767	Run2_Nm1-B_707ng
Nitrosospira multiformis ATCC 25196	-45.87		2188	-42.7		859	-43.9421	-41.7314		4630	-39.4667	-36.9767	Run3_Nm-B
Nitrosomonas ureae Nm10*	-39.92		25	-47.3		210	-51.8421	-50.1314		672	-44.5667	-52.5767	Run2_Nu1-A_334ng
Nitrosomonas ureae Nm10	-39.92		269	-44.8		361	-49.0421	-46.3314		1494	-45.7667	-50.7767	Run2_Nu1-B_55ng
Nitrososphaera viennensis	-37.41		1135	-40.6		723	-42.6421	-43.0314		3649	-39.0667	-38.1767	NV_unknown
Nitrososphaera viennensis	-37.41		1797	-40.2		933	-41.5421	-41.0314		5176	-42.7667	-44.8767	Run3_NV
Chlamydomonas reinhardtii	-30.84		1203	-33.2		587	-33.1421	-34.6314		3437	-30.7667	-33.2767	CRH_904ng
Chromobacterium violaceum CV026	-25.74		3894	-24.7		897	-24.2421	-26.4314		5659	-25.4667	-22.8767	CV_2000ng
Chromobacterium violaceum CV026	-25.74		3560	-23		1037	-23.7421	-24.6314		6261	-24.2667	-23.9767	Run3_CV
Pseudomonas pseudoalcaligenes KF707	-25.74		4161	-25		1142	-23.9421	-24.9314		6424	-25.3667	-24.1767	Kf7_2000ng
Cupriavidus metallireducens CH34; (DSM 2839; LMG 1195; CIP 107179)	-24.97		4788	-24.3		1261	-23.3421	-24.5314		8220	-24.7667	-21.1767	Cup_2000ng
Salmonella enterica typhimurium LT2	-24.77		7391	-21.5		1090	-22.4421	-22.8314		6570	-26.0667	-21.4767	LT2_unknown
Pseudomonas fluorescens ATCC 13525, Type strain	-24.58		6489	-22.9		1460	-23.3421	-23.8314		8098	-23.1667	-26.9767	Run3_Pfl
Salmonella enterica typhimurium LT2	-24.57		3422	-22.1		1220	-22.6421	-22.6314		7835	-26.1667	-24.6767	Run3_97
Rhizobium leguminosarum bv. viciae 3841	-24.55		4154	-24.6		1307	-23.0421	-23.2314		8718	-22.6667	-20.1767	Run3_VF
Escherichia coli K12 with Flac+ Plasmid	-24.49		3904	-22		1247	-23.9421	-23.8314		7521	-27.6667	-26.6767	Run3_91
Salmonella enterica typhimurium LT2	-24.37		5222	-23.2		1399	-23.0421	-22.8314		8587	-26.0667	-23.5767	Run3_H88
Staphylococcus aureus subsp. aureus Rosenbach, Smith [NCTC 10399], ATCC 13709	-24.13		1053	-25.9		943	-25.8421	-25.1314		4206	-23.5667	-26.0767	Run3_137
Stenotrophomonas maltophilia SeITE02	-24.06		5990	-22.3		1400	-21.7421	-22.8314		8136	-21.0667	-19.2767	SMS_2000ng
Rhizobium leguminosarum bv. viciae VF39	-23.95		4951	-23.1		1307	-23.0421	-23.2314		8718	-22.6667	-20.1767	Run3_VF
Agrobacterium tumefaciens NTL4	-23.79		4538	-22.6		1260	-22.5421	-23.3314		7592	-23.5667	-22.1767	ATN_2000ng
Staphylococcus aureus subsp. aureus Rosenbach, Seattle 1945, ATCC 25923	-23.58		1848	-23.9		1108	-25.2421	-24.1314		5241	-22.5667	-23.4767	Run3_259
Paracoccus denitrificans ATCC 17741, (Beijerinck and Minkman) Davis emend. Rainey et al.	-21.19		1636	-19.5		476	-20.1421	-20.4314		2396	-17.4667	-15.9767	PaD_2000ng
Thermus Thermophilus HB27	-20.87		5387	-18.8		1260	-18.5421	-19.3314		7250	-12.6667	-18.3767	HB2_2000ng
Human Hair Standard*	-20.3		312	-20.3		170	-23.0421	-26.1314		757	-32.7667	-21.7767	MKH_260min_1800ng
Pseudomonas denitrificans ATCC 13867	-19.64		6527	-20.8		1254	-20.0421	-21.4314		6400	-20.1667	-23.7767	PD_2000ng
Pseudomonas denitrificans ATCC 13867	-19.64		5079	-18.3		1424	-20.3421	-18.8314		7222	-19.0667	-18.8767	Run3_PD
