## Supplementary material for "Ultra-sensitive isotope probing to quantify activity and substrate assimilation in microbiomes": Table S2

### Sheet: Tabelle1
Table S2: Performance of new Calis-p filters, models and center statistics in estimating natural 13C content of species in a mock microbial community sample. The LC-MS/MS data from Kleiner et al. (2018) PNAS vol. 115 no. 24 E5576-E5584 was used and raw data is available from the PRIDE repository with this accession number PXD006118 (All data from Run1 combined).
				Calis-p previous version				Calis-p new version (2.0, this study)
				(Kleiner et al. 2018 PNAS)				Default model (Fast Fourier Transform)					Neutron abundance model
	Relative abundance (% of protein)	IRMS delta13C		# PSMs	# peptides	Mean delta13C		# PSMs	# peptides	Median delta13C	Mean delta13C		# peptides	Median delta13C	Mean delta13C
Remaining average difference to culture IRMS after applying offset, for 15 most abundant organisms						3.6				2.04595	3.29143			4.1	22.3
Salmonella enterica	18.7	-24.77		2359	341	-18.9		4218	491	-21.2421	-19.6314		5397	-26.5667	-4.67667	LT2
Cupriavidis metallireducens	15.5	-24.97		3140	644	-21.5		6902	792	-22.1421	-21.8314		9492	-21.7667	3.82333	Cup
Stenotrophamonas maltophilia	8	-24.06		2097	415	-18.1		4184	584	-20.6421	-20.1314		7337	-22.0667	-9.47667	SMS
Pseudomonas fluorescence	6.7	-24.58		1657	286	-16		3538	397	-20.2421	-17.0314		4800	-22.3667	-5.17667	Pfl
Escherichia coli K12	5.8	-24.49		5437	596	-15.1		13666	1306	-23.2421	-15.5314		9584	-20.5667	-10.0767	K12
Agrobacterium tumefaciens	5.6	-23.79		1390	238	-20.7		2214	254	-19.9421	-20.3314		4090	-16.9667	15.6233	ATN
Chlamydomonas reinhardtii	4	-30.84		2419	342	-31		8425	652	-30.8421	-30.4314		4961	-25.1667	-0.576667	CRH
Pseudomonas denitrificans	2.9	-19.64		1435	182	-19.4		2511	296	-18.7421	-19.4314		3761	-16.8667	-8.87667	PD
Rhizobium leguminosarum VF39	2.2	-23.95		73	13	-11.6		48	13	-12.5421	-19.1314		317	-5.46667	99.1233	VF
Thermus thermophilus	1.7	-20.87		421	87	-18		1233	149	-21.6421	-21.5314		2540	-12.5667	18.9233	HB2
Staphylococcus aureus ATCC25923	1.6	-23.58		801	142	-25.2		2045	200	-20.7421	-21.3314		2593	-21.9667	-1.57667	259
Roseobacter sp. AK199	1.6								165	-13.7421	-11.8314		2581	-17.2667	23.9233	AK199
Chromobacterium violaceum	1.3	-25.74		1164	137	-24.4		2742	329	-24.9421	-23.1314		2840	-18.3667	-8.97667	CV
Alteromonas macleodii	1								54	-17.1421	-10.6314		1054	-19.5667	9.22333	Am2
Desulfovibrio vulgaris	1								20	-36.4421	-30.3314		225	-21.5667	-10.8767	DVH
Staphylococcus aureus ATCC13709	0.9	-24.13		36	11	-9.8		33	7	-47.1421	-29.4314		111	-28.6667	-25.6767	137
Rhizobium leguminosarum 3841	0.9	-24.55		1607	245	-23.2		2657	338	-24.7421	-24.0314		4919	-21.0667	-2.17667	841
Pseudomonas pseudoalkaligenes	0.9	-25.74		650	133	-23.9		874	132	-19.8421	-21.6314		1919	-20.7667	-4.37667	KF7
Paracoccus denitrificans	0.9	-21.19		437	50	-20		533	58	-21.2421	-17.9314		1033	-15.7667	-1.87667	PaD
Bacillus subtilis	0.8								294	-22.5421	-22.4314		2798	-17.4667	-16.1767	BS
Nitrososphaera viennensis	0.8	-37.41		320	68	-30.1		787	106	-37.4421	-34.2314		995	-38.9667	-22.8767	NV
Nitrosomonas ureae Nm10	0.5	-39.92		52	7	-29.4		43	8	-56.8421	-57.6314		16	-46.6667	-78.3767	Nu1
Burkholderia xenovorans	0.4								5	-12.0421	-43.5314		96	-20.8667	29.0233	BXL
Phage ES18	0.4															ES18
Nitrosospira multiformis	0.2	-45.87		81	6	-14.7		251	16	-17.3421	-17.9314		37	14.1333	-11.4767	Nm1
Phage F0	0.1															F0
Phage F2	0.1															F2
Phage M13	0.1
Nitrosomonas europaeae	0.1	-47.76		27	9	-32.8		21	11	-26.7421	-34.4314		25	-0.966667	17.5233	Ne1
Phage P22	0.1								2	49.8579	23.6686		39	-49.8667	-64.3767	P22
