## Supplementary material for "Ultra-sensitive isotope probing to quantify activity and substrate assimilation in microbiomes": Table S3

### Sheet: Tabelle1
Table S3: Labeling, to saturation, of E. coli and B. subtilis with single-labeled (13C2) and fully labeled (13C1-6) glucose. The 13C/12C ratio in the substrate was varied. Note that unlabeled glucose (0% added 13C glucose) has a natural 13C content of around 1.1%.
E. coli, labeled to saturation with 13C2 glucose
									Calculations
									unlabeled carbon fraction 13C			0.0110566
Experimental conditions	Calis-p results (Neutron Abundance model)								unlabeled carbon fraction 12C			0.988943		Calis-p results (Clumpy label model)
% labeling	#Peptides	#PSMs	#Spectra	Summed Intensity	Median Ratio	Mean Ratio	Standard Error	Peptide identification search based neutron fraction	Expected fraction carbon unlabeled	Expected fraction carbon labeled	Expected fraction 12C	Expected fraction 13C	Expected ratio 13C/12C	C1	C2	C3	C4	C5	C6
0	3504	15462	32570	240000000000	0.01021	0.01051	5e-05	0.00138	1	0	0.988943	0.0110566	0.0111802	0.98557	0.00569	0.00506	0.00231	0.00099	0.00039
0	2673	16381	33291	270000000000	0.01022	0.0105	7e-05	0.0011	1	0	0.988943	0.0110566	0.0111802	0.98145	0.0066	0.00567	0.00397	0.0022	0.00011
0	3810	12926	27251	91300000000	0.01018	0.01062	5e-05	0.00155	1	0	0.988943	0.0110566	0.0111802	0.97311	0.00935	0.00827	0.00456	0.00295	0.00176
0	4207	17221	38879	546000000000	0.01021	0.01042	4e-05	0.00115	1	0	0.988943	0.0110566	0.0111802	0.98711	0.00612	0.00415	0.00218	0.00024	0.0002
0.01	2850	17075	35357	325000000000	0.01032	0.01059	7e-05	0.00116	0.9999	0.0001	0.988845	0.0111555	0.0112813	0.98497	0.00589	0.00477	0.00312	0.0012	6e-05
0.01	4020	14759	32451	223000000000	0.01027	0.01052	4e-05	0.00133	0.9999	0.0001	0.988845	0.0111555	0.0112813	0.98685	0.00615	0.00407	0.00187	0.00099	7e-05
0.01	4190	17531	37984	543000000000	0.01028	0.01051	4e-05	0.0012	0.9999	0.0001	0.988845	0.0111555	0.0112813	0.98703	0.00565	0.00474	0.00187	0.00053	0.00018
0.025	3279	19652	40988	817000000000	0.01038	0.01065	6e-05	0.00142	0.99975	0.00025	0.988696	0.0113038	0.0114331	0.987	0.00499	0.00478	0.00201	0.00108	0.00014
0.025	3848	17029	36812	475000000000	0.01044	0.01068	4e-05	0.00132	0.99975	0.00025	0.988696	0.0113038	0.0114331	0.98533	0.00632	0.00498	0.00221	0.00098	0.00018
0.025	2694	16732	35339	374000000000	0.01045	0.01072	7e-05	0.00111	0.99975	0.00025	0.988696	0.0113038	0.0114331	0.97731	0.0068	0.00842	0.00229	0.00489	0.00029
0.1	5934	17094	41414	567000000000	0.01102	0.0113	2e-05	0.00108	0.999	0.001	0.987954	0.0120455	0.0121924	0.98686	0.0067	0.00346	0.0018	0.0009	0.00028
0.1	2874	18734	40244	582000000000	0.01111	0.01141	7e-05	0.00145	0.999	0.001	0.987954	0.0120455	0.0121924	0.98423	0.0062	0.00453	0.00363	0.00139	3e-05
0.1	4964	18892	42530	770000000000	0.01106	0.0113	4e-05	0.00127	0.999	0.001	0.987954	0.0120455	0.0121924	0.98766	0.0054	0.00369	0.00246	0.0007	9e-05
0.25	5489	17716	42962	553000000000	0.01242	0.01273	4e-05	0.00146	0.9975	0.0025	0.986471	0.013529	0.0137145	0.9882	0.00523	0.00349	0.00167	0.00103	0.00038
0.25	4380	17408	41488	461000000000	0.01245	0.01272	4e-05	0.00163	0.9975	0.0025	0.986471	0.013529	0.0137145	0.98722	0.00559	0.00384	0.0025	0.00068	0.00017
0.25	7276	16833	43786	664000000000	0.01243	0.01269	2e-05	0.00118	0.9975	0.0025	0.986471	0.013529	0.0137145	0.98715	0.00688	0.00381	0.00128	0.0006	0.00028
1	5594	18150	48915	487000000000	0.01931	0.0197	4e-05	0.00951	0.99	0.01	0.979054	0.020946	0.0213942	0.9891	0.00532	0.00279	0.00144	0.00086	0.00049
1	6588	17721	47944	715000000000	0.01942	0.01986	4e-05	0.00972	0.99	0.01	0.979054	0.020946	0.0213942	0.98729	0.00583	0.00357	0.00159	0.00072	0.001
1	3883	24134	62928	4610000000000	0.0193	0.01986	6e-05	0.0101	0.99	0.01	0.979054	0.020946	0.0213942	0.98886	0.00395	0.00213	0.0038	0.0012	7e-05
5	1801	9179	20582	268000000000	0.06212	0.06302	0.00024	0.03568	0.95	0.05	0.939496	0.0605038	0.0644002	0.29492	0.08736	0.116	0.15544	0.17869	0.16759
5	2089	8904	19438	189000000000	0.06137	0.06261	0.00023	0.03384	0.95	0.05	0.939496	0.0605038	0.0644002	0.23178	0.08911	0.15492	0.22838	0.19279	0.10302
5	2323	9703	21497	237000000000	0.06162	0.0623	0.00022	0.03395	0.95	0.05	0.939496	0.0605038	0.0644002	0.25618	0.11038	0.12871	0.22539	0.15599	0.12335
10	740	3724	4505	156000000000	0.12207	0.12299	0.00116	0.06005	0.9	0.1	0.890049	0.109951	0.123534	0.22939	0.11937	0.13339	0.1132	0.18108	0.22356
10	669	3986	4178	206000000000	0.12464	0.12485	0.00135	0.06295	0.9	0.1	0.890049	0.109951	0.123534	0.32346	0.14152	0.1046	0.09329	0.13819	0.19893
10	781	4925	5908	1680000000000	0.12384	0.12504	0.00124	0.06469	0.9	0.1	0.890049	0.109951	0.123534	0.32554	0.15925	0.11329	0.07424	0.15951	0.16817
E. coli, labeled to saturation with 13C1-6 glucose
% labeling	#Peptides	#PSMs	#Spectra	Summed Intensity	Median Ratio	Mean Ratio	Standard Error	Peptide identification search based neutron fraction	Expected fraction carbon unlabeled	Expected fraction carbon labeled	Expected fraction 12C	Expected fraction 13C	Expected ratio 13C/12C	C1	C2	C3	C4	C5	C6
0	6329	16888	44805	307000000000	0.01017	0.01041	3e-05	0.0009	1	0	0.988943	0.0110566	0.0111802	0.98443	0.00688	0.00438	0.00363	0.0005	0.00018
0	5415	12218	36228	151000000000	0.01018	0.01054	3e-05	0.00073	1	0	0.988943	0.0110566	0.0111802	0.97178	0.00749	0.00581	0.00849	0.00299	0.00345
0	5754	14203	39537	202000000000	0.01017	0.01042	3e-05	0.00072	1	0	0.988943	0.0110566	0.0111802	0.98463	0.00693	0.00434	0.0029	0.00089	0.00031
0	5254	15998	41091	255000000000	0.01017	0.01043	3e-05	0.00088	1	0	0.988943	0.0110566	0.0111802	0.98531	0.00624	0.00445	0.00325	0.00053	0.00022
0.01	6664	18107	45890	479000000000	0.01021	0.01042	2e-05	0.00087	0.9999	0.0001	0.988845	0.0111555	0.0112813	0.98345	0.00859	0.0048	0.00221	0.00083	0.00011
0.01	5161	14682	38477	198000000000	0.01025	0.0105	3e-05	0.00092	0.9999	0.0001	0.988845	0.0111555	0.0112813	0.97751	0.00804	0.00668	0.00614	0.00138	0.00023
0.01	5957	16186	42758	287000000000	0.01022	0.01043	2e-05	0.00077	0.9999	0.0001	0.988845	0.0111555	0.0112813	0.98415	0.00704	0.0044	0.00344	0.00064	0.00034
0.025	6217	16911	43804	336000000000	0.0103	0.01054	2e-05	0.00082	0.99975	0.00025	0.988696	0.0113038	0.0114331	0.97524	0.0117	0.00731	0.00458	0.00069	0.00047
0.025	5432	13856	37989	157000000000	0.01033	0.01054	3e-05	0.0008	0.99975	0.00025	0.988696	0.0113038	0.0114331	0.9739	0.01056	0.00822	0.00564	0.00111	0.00056
0.025	4983	14619	37318	182000000000	0.01033	0.01058	3e-05	0.00097	0.99975	0.00025	0.988696	0.0113038	0.0114331	0.97301	0.01014	0.00836	0.00635	0.00158	0.00056
0.1	6968	18420	47806	525000000000	0.01075	0.01105	2e-05	0.00089	0.999	0.001	0.987954	0.0120455	0.0121924	0.93819	0.02734	0.0248	0.00767	0.00145	0.00055
0.1	6754	19416	48341	680000000000	0.01079	0.01107	3e-05	0.00095	0.999	0.001	0.987954	0.0120455	0.0121924	0.93657	0.02834	0.02521	0.00795	0.0016	0.00033
0.1	6165	18030	45611	340000000000	0.01074	0.0111	3e-05	0.00083	0.999	0.001	0.987954	0.0120455	0.0121924	0.93769	0.02762	0.02464	0.00752	0.00186	0.00067
0.25	6146	17006	44344	306000000000	0.01159	0.01192	3e-05	0.001	0.9975	0.0025	0.986471	0.013529	0.0137145	0.87123	0.06017	0.05567	0.01009	0.00209	0.00076
0.25	6188	16909	44579	322000000000	0.01163	0.012	3e-05	0.00089	0.9975	0.0025	0.986471	0.013529	0.0137145	0.87163	0.06352	0.05263	0.00936	0.00225	0.00061
0.25	6162	16632	44461	264000000000	0.01162	0.01196	2e-05	0.00081	0.9975	0.0025	0.986471	0.013529	0.0137145	0.86984	0.06209	0.0536	0.01102	0.00251	0.00094
1	6995	17811	48544	469000000000	0.01671	0.01748	4e-05	0.00383	0.99	0.01	0.979054	0.020946	0.0213942	0.62633	0.18841	0.16515	0.01424	0.00402	0.00185
1	6581	17733	47586	365000000000	0.01662	0.01752	4e-05	0.00362	0.99	0.01	0.979054	0.020946	0.0213942	0.63287	0.19667	0.14842	0.0159	0.00462	0.00152
1	6122	14631	43616	196000000000	0.01675	0.01771	4e-05	0.0034	0.99	0.01	0.979054	0.020946	0.0213942	0.62668	0.19405	0.15814	0.01438	0.00518	0.00158
5	2248	6984	20064	64200000000	0.05002	0.05062	0.0002	0.01754	0.95	0.05	0.939496	0.0605038	0.0644002	0.29868	0.34399	0.28758	0.0308	0.0247	0.01425
5	3305	10611	28809	205000000000	0.04885	0.05059	0.00015	0.01915	0.95	0.05	0.939496	0.0605038	0.0644002	0.30221	0.35022	0.29217	0.02753	0.0185	0.00936
5	3923	12307	30991	261000000000	0.04945	0.05109	0.00016	0.01912	0.95	0.05	0.939496	0.0605038	0.0644002	0.2957	0.34495	0.28997	0.0344	0.02415	0.01082
10	2199	9310	17900	322000000000	0.09934	0.09954	0.0003	0.03541	0.9	0.1	0.890049	0.109951	0.123534	0.20304	0.36076	0.33776	0.0537	0.03276	0.01198
10	1642	7886	17133	194000000000	0.09983	0.09996	0.00043	0.03137	0.9	0.1	0.890049	0.109951	0.123534	0.21568	0.37352	0.3261	0.04787	0.02441	0.01242
10	1975	7868	15614	136000000000	0.09901	0.09904	0.00039	0.02947	0.9	0.1	0.890049	0.109951	0.123534	0.18713	0.31838	0.32255	0.08576	0.06094	0.02524
B. subtilis, labeled to saturation with 13C2 glucose
% labeling	#Peptides	#PSMs	#Spectra	Summed Intensity	Median Ratio	Mean Ratio	Standard Error	Peptide identification search based neutron fraction	Expected fraction carbon unlabeled	Expected fraction carbon labeled	Expected fraction 12C	Expected fraction 13C	Expected ratio 13C/12C	C1	C2	C3	C4	C5	C6
0	2423	9324	18363	1230000000000	0.01015	0.01116	4e-05	0.00171	1	0	0.988943	0.0110566	0.0111802	0.97778	0.00244	0.0046	0.00424	0.00558	0.00536
0	1873	7995	15298	302000000000	0.01019	0.01059	6e-05	0.0016	1	0	0.988943	0.0110566	0.0111802	0.99497	0.00213	0.00245	0.00038	5e-05	3e-05
0	1727	10745	15743	1760000000000	0.01015	0.0106	4e-05	0.00189	1	0	0.988943	0.0110566	0.0111802	0.99593	0.00141	0.00109	0.00112	0.00026	0.00019
0	2373	8577	17632	720000000000	0.01018	0.0114	3e-05	0.00179	1	0	0.988943	0.0110566	0.0111802	0.9715	0.00253	0.00402	0.00452	0.00766	0.00976
0.01	1634	11687	17788	1550000000000	0.0103	0.0107	5e-05	0.00193	0.9999	0.0001	0.988845	0.0111555	0.0112813	0.99504	0.00353	0.0005	0.00058	0.00031	5e-05
0.01	832	10986	12730	1990000000000	0.01037	0.01078	5e-05	0.00243	0.9999	0.0001	0.988845	0.0111555	0.0112813	0.99529	0.00105	0.00171	0.00135	0.00039	0.00021
0.01	811	6263	8338	729000000000	0.01024	0.01092	8e-05	0.00225	0.9999	0.0001	0.988845	0.0111555	0.0112813	0.97988	0.00253	0.00109	0.00426	0.00115	0.01108
0.025	2563	11932	22070	2210000000000	0.0104	0.01088	4e-05	0.00172	0.99975	0.00025	0.988696	0.0113038	0.0114331	0.99535	0.00259	0.0009	0.00084	0.00015	0.00017
0.025	1857	10987	17396	2170000000000	0.01039	0.01091	4e-05	0.00196	0.99975	0.00025	0.988696	0.0113038	0.0114331	0.99576	0.00087	0.00122	0.00144	0.00065	6e-05
0.025	1979	10110	16459	1710000000000	0.01037	0.01094	4e-05	0.00183	0.99975	0.00025	0.988696	0.0113038	0.0114331	0.9944	0.00229	0.00148	0.00083	0.00051	0.0005
0.1	2468	11681	22120	2120000000000	0.01104	0.01158	7e-05	0.00199	0.999	0.001	0.987954	0.0120455	0.0121924	0.99414	0.00154	0.00086	0.00212	0.00034	0.00101
0.1	1656	10853	15601	1870000000000	0.01106	0.0117	3e-05	0.00211	0.999	0.001	0.987954	0.0120455	0.0121924	0.9952	0.00257	0.00134	0.00046	0.00019	0.00024
0.1	1203	7589	13543	480000000000	0.01106	0.0115	0.0001	0.00192	0.999	0.001	0.987954	0.0120455	0.0121924	0.988	0.00124	0.00277	0.00231	0.0035	0.00218
0.25	2144	11856	21136	2430000000000	0.01254	0.01316	4e-05	0.00244	0.9975	0.0025	0.986471	0.013529	0.0137145	0.99283	0.00221	0.00272	0.00171	0.00022	0.00031
0.25	1717	11469	19013	2120000000000	0.01232	0.01295	4e-05	0.00238	0.9975	0.0025	0.986471	0.013529	0.0137145	0.99557	0.00211	0.00034	0.00181	8e-05	9e-05
0.25	1644	10119	16842	1830000000000	0.01235	0.01315	5e-05	0.00248	0.9975	0.0025	0.986471	0.013529	0.0137145	0.9974	0.00099	0.00037	0.0007	0.00043	0.00011
1	2315	12076	22835	1760000000000	0.01906	0.02015	6e-05	0.00967	0.99	0.01	0.979054	0.020946	0.0213942	0.99365	0.00364	0.00083	0.00119	0.00048	0.00022
1	813	8599	15789	351000000000	0.01861	0.01851	0.00011	0.00702	0.99	0.01	0.979054	0.020946	0.0213942	0.97762	0.01584	0.00423	0.00128	0.00076	0.00028
1	2076	10479	20628	1230000000000	0.01894	0.02019	6e-05	0.00931	0.99	0.01	0.979054	0.020946	0.0213942	0.99132	0.00573	0.00109	0.0014	0.00031	0.00015
5	1852	11451	15761	1790000000000	0.06042	0.06205	0.00014	0.03846	0.95	0.05	0.939496	0.0605038	0.0644002	0.30511	0.22643	0.257	0.18115	0.02201	0.00829
5	1645	8779	13264	1290000000000	0.06087	0.05992	0.00015	0.03785	0.95	0.05	0.939496	0.0605038	0.0644002	0.79809	0.16981	0.02128	0.01079	2e-05	0
5	1136	8441	12518	1350000000000	0.05981	0.0616	0.00018	0.03483	0.95	0.05	0.939496	0.0605038	0.0644002	0.3442	0.09798	0.13785	0.19335	0.13624	0.09037
10	521	5515	5114	691000000000	0.12254	0.12029	0.00082	0.0563	0.9	0.1	0.890049	0.109951	0.123534	0.11593	0.10447	0.09932	0.16677	0.28123	0.23228
10	344	4669	4941	506000000000	0.12041	0.11838	0.00118	0.05425	0.9	0.1	0.890049	0.109951	0.123534	0.31231	0.10147	0.09913	0.12494	0.21748	0.14467
10	329	6466	5812	325000000000	0.11607	0.11632	0.00095	0.0387	0.9	0.1	0.890049	0.109951	0.123534	0.24821	0.15209	0.21931	0.20634	0.12895	0.04509
B. subtilis, labeled to saturation with 13C1-6 glucose
% labeling	#Peptides	#PSMs	#Spectra	Summed Intensity	Median Ratio	Mean Ratio	Standard Error	Peptide identification search based neutron fraction	Expected fraction carbon unlabeled	Expected fraction carbon labeled	Expected fraction 12C	Expected fraction 13C	Expected ratio 13C/12C	C1	C2	C3	C4	C5	C6
0	118	1155	3092	3460000000	0.01034	0.01075	0.00023	0.00122	1	0	0.988943	0.0110566	0.0111802	0.98142	0.00448	0.00703	0.00269	0.00243	0.00196
0	475	2754	5894	43700000000	0.01032	0.01071	0.00017	0.00139	1	0	0.988943	0.0110566	0.0111802	0.97543	0.00488	0.00312	0.00381	0.01146	0.0013
0	591	7184	10464	551000000000	0.01012	0.01118	0.00013	0.00211	1	0	0.988943	0.0110566	0.0111802	0.98237	0.00281	0.00225	0.003	0.00432	0.00524
0	585	6467	8974	331000000000	0.01023	0.01103	0.00013	0.00184	1	0	0.988943	0.0110566	0.0111802	0.98361	0.00254	0.00307	0.00362	0.00344	0.00372
0.01	613	8332	13551	420000000000	0.01025	0.01075	0.00015	0.00193	0.9999	0.0001	0.988845	0.0111555	0.0112813	0.99569	0.0015	0.00229	0.00029	0.0002	3e-05
0.01	370	8320	11205	438000000000	0.01029	0.01072	0.00018	0.00222	0.9999	0.0001	0.988845	0.0111555	0.0112813	0.99351	0.00313	0.00072	0.00142	0.00116	7e-05
0.01	365	4282	7360	83300000000	0.01034	0.01076	0.00021	0.00145	0.9999	0.0001	0.988845	0.0111555	0.0112813	0.98389	0.00522	0.00379	0.00406	0.00138	0.00166
0.025	1394	9607	16993	571000000000	0.0103	0.01094	9e-05	0.00191	0.99975	0.00025	0.988696	0.0113038	0.0114331	0.98259	0.00957	0.00514	0.0016	0.00062	0.00049
0.025	587	8510	12189	673000000000	0.01023	0.01091	7e-05	0.00234	0.99975	0.00025	0.988696	0.0113038	0.0114331	0.98694	0.00715	0.00331	0.0018	0.00056	0.00023
0.025	0	0	0	0					0.99975	0.00025	0.988696	0.0113038	0.0114331
0.1	656	7692	12285	425000000000	0.01089	0.01158	0.00016	0.00207	0.999	0.001	0.987954	0.0120455	0.0121924	0.94313	0.03051	0.0231	0.00215	0.00095	0.00016
0.1	805	7336	12880	536000000000	0.01078	0.01148	9e-05	0.00182	0.999	0.001	0.987954	0.0120455	0.0121924	0.9439	0.02836	0.02116	0.00459	0.00169	0.0003
0.1	637	8963	14209	430000000000	0.01083	0.01163	0.00012	0.00193	0.999	0.001	0.987954	0.0120455	0.0121924	0.94667	0.02732	0.0189	0.00382	0.00248	0.00081
0.25	967	10360	16719	550000000000	0.01154	0.01243	8e-05	0.00214	0.9975	0.0025	0.986471	0.013529	0.0137145	0.89087	0.06224	0.04194	0.00283	0.00178	0.00034
0.25	1068	8535	15775	328000000000	0.01151	0.01247	0.0001	0.00189	0.9975	0.0025	0.986471	0.013529	0.0137145	0.87621	0.06882	0.04657	0.00501	0.00289	0.0005
0.25	1343	8929	18211	479000000000	0.01149	0.01236	7e-05	0.00209	0.9975	0.0025	0.986471	0.013529	0.0137145	0.8838	0.06534	0.04231	0.00507	0.00277	0.00072
1	679	8089	12946	597000000000	0.01608	0.01864	0.00012	0.00402	0.99	0.01	0.979054	0.020946	0.0213942	0.66301	0.19632	0.12732	0.00752	0.00386	0.00198
1	3	5	23	75500000	0.01863	0.01172	0.00535	0.0027	0.99	0.01	0.979054	0.020946	0.0213942
1	63	1059	1868	2610000000	0.01635	0.01757	0.00026	0.00253	0.99	0.01	0.979054	0.020946	0.0213942	0.62639	0.19603	0.13785	0.0198	0.00885	0.01107
5	893	7085	13719	458000000000	0.04928	0.05297	0.00025	0.0188	0.95	0.05	0.939496	0.0605038	0.0644002	0.35358	0.38487	0.22715	0.02227	0.00659	0.00554
5	930	7081	15943	384000000000	0.04838	0.05152	0.00029	0.01922	0.95	0.05	0.939496	0.0605038	0.0644002	0.33609	0.37044	0.24146	0.02692	0.01962	0.00548
5	133	604	1497	1620000000	0.01057	0.01486	0.0007	0.00131	0.95	0.05	0.939496	0.0605038	0.0644002
10	256	6641	8685	532000000000	0.09573	0.09612	0.00064	0.02503	0.9	0.1	0.890049	0.109951	0.123534	0.22456	0.35619	0.306	0.09431	0.01773	0.00121
10	757	8028	12790	466000000000	0.09419	0.09738	0.00044	0.03357	0.9	0.1	0.890049	0.109951	0.123534	0.21086	0.33291	0.28149	0.10794	0.05427	0.01254
10	606	4851	8744	189000000000	0.09261	0.09249	0.00051	0.0314	0.9	0.1	0.890049	0.109951	0.123534	0.17327	0.29629	0.2831	0.14016	0.08051	0.02667
