## Supplementary material for "Ultra-sensitive isotope probing to quantify activity and substrate assimilation in microbiomes": Table S4

### Sheet: Tabelle1
Table S4: Assimilation of 13C in a mock labeling experiment created by mixing labeled and unlabeled cells of E. coli in ratios corresponding to 1/100 to 1 generations of growth. Cells were labeled with C2-labeled glucose or fully (C1-6) labeled glucose at 1% 13C glucose and 10% 13C glucose
											Calculations
											unlabeled carbon fraction 13C			0.0110566
											unlabeled carbon fraction 12C			0.988943
Experimental conditions			Calis-p results (neutron abundance model)																Calis-p results (clumpy label model)
% labeled cells	% label in labeled cells	# 13C atoms in labeled glucose	#Peptides	#PSMs	#Spectra	Summed Intensity	Median Ratio	Mean Ratio	Standard Error	Peptide identification search based neutron fraction	Expected fraction carbon unlabeled	Expected fraction carbon labeled	Expected fraction 12C	Expected fraction 13C	Expected ratio 13C/12C			R2	C1	C2	C3	C4	C5	C6
0	0	1	6329	16888	44805	307000000000	0.01017	0.01041	3e-05	0.0009	1	0	0.988943	0.0110566	0.0111802	C1, 1%			0.98443	0.00688	0.00438	0.00363	0.0005	0.00018
0	0	1	5415	12218	36228	151000000000	0.01018	0.01054	3e-05	0.00073	1	0	0.988943	0.0110566	0.0111802	Recovery (median)	0.863756	0.998248	0.97178	0.00749	0.00581	0.00849	0.00299	0.00345
0	0	1	5754	14203	39537	202000000000	0.01017	0.01042	3e-05	0.00072	1	0	0.988943	0.0110566	0.0111802	Recovery (mean)	0.919992	0.996475	0.98463	0.00693	0.00434	0.0029	0.00089	0.00031
0	0	1	5254	15998	41091	255000000000	0.01017	0.01043	3e-05	0.00088	1	0	0.988943	0.0110566	0.0111802				0.98531	0.00624	0.00445	0.00325	0.00053	0.00022
1	1	1	2948	11094	29420	2150000000000	0.01018	0.01042	3e-05	0.00154	0.9999	0.0001	0.988845	0.0111555	0.0112813				0.98634	0.00685	0.00392	0.00191	0.00085	0.00013
5	1	1	2480	10180	26230	1440000000000	0.01045	0.01068	4e-05	0.00174	0.9995	0.0005	0.988449	0.0115511	0.0116861				0.97879	0.00945	0.00625	0.00461	0.00055	0.00035
10	1	1	2749	10885	29373	2510000000000	0.01093	0.01126	4e-05	0.00173	0.999	0.001	0.987954	0.0120455	0.0121924				0.96371	0.0211	0.00951	0.00468	0.00082	0.00018
50	1	1	2539	10200	30163	1480000000000	0.01454	0.01509	5e-05	0.00442	0.995	0.005	0.983999	0.0160013	0.0162615				0.91011	0.07222	0.01167	0.00481	0.00081	0.00037
0	0	1	6329	16888	44805	307000000000	0.01017	0.01041	3e-05	0.0009	1	0	0.988943	0.0110566	0.0111802	C1, 10%			0.98443	0.00688	0.00438	0.00363	0.0005	0.00018
0	0	1	5415	12218	36228	151000000000	0.01018	0.01054	3e-05	0.00073	1	0	0.988943	0.0110566	0.0111802	Recovery (median)	0.67662	0.962127	0.97178	0.00749	0.00581	0.00849	0.00299	0.00345
0	0	1	5754	14203	39537	202000000000	0.01017	0.01042	3e-05	0.00072	1	0	0.988943	0.0110566	0.0111802	Recovery (mean)	0.795264	0.986459	0.98463	0.00693	0.00434	0.0029	0.00089	0.00031
0	0	1	5254	15998	41091	255000000000	0.01017	0.01043	3e-05	0.00088	1	0	0.988943	0.0110566	0.0111802				0.98531	0.00624	0.00445	0.00325	0.00053	0.00022
1	10	1	1746	7311	17662	412000000000	0.01015	0.0106	7e-05	0.00156	0.999	0.001	0.987954	0.0120455	0.0121924				0.97744	0.00727	0.00661	0.00643	0.00173	0.00052
5	10	1	2018	6982	17435	609000000000	0.01015	0.0114	8e-05	0.00163	0.995	0.005	0.983999	0.0160013	0.0162615				0.92836	0.01153	0.01966	0.01936	0.01264	0.00845
10	10	1	1791	6256	14817	605000000000	0.01035	0.0142	0.00014	0.00188	0.99	0.01	0.979054	0.020946	0.0213942				0.82215	0.0135	0.03391	0.0399	0.04322	0.04732
50	10	1	901	4277	7827	53000000000	0.04601	0.05256	0.00088	0.00325	0.95	0.05	0.939496	0.0605038	0.0644002				0.3352	0.02396	0.06933	0.13526	0.1983	0.23795
0	0	6	6329	16888	44805	307000000000	0.01017	0.01041	3e-05	0.0009	1	0	0.988943	0.0110566	0.0111802	C6, 1%			0.98443	0.00688	0.00438	0.00363	0.0005	0.00018
0	0	6	5415	12218	36228	151000000000	0.01018	0.01054	3e-05	0.00073	1	0	0.988943	0.0110566	0.0111802	Recovery (median)	0.685531	0.997116	0.97178	0.00749	0.00581	0.00849	0.00299	0.00345
0	0	6	5754	14203	39537	202000000000	0.01017	0.01042	3e-05	0.00072	1	0	0.988943	0.0110566	0.0111802	Recovery (mean)	0.804884	0.997003	0.98463	0.00693	0.00434	0.0029	0.00089	0.00031
0	0	6	5254	15998	41091	255000000000	0.01017	0.01043	3e-05	0.00088	1	0	0.988943	0.0110566	0.0111802				0.98531	0.00624	0.00445	0.00325	0.00053	0.00022
1	1	6	2510	9720	25303	1560000000000	0.01016	0.01047	5e-05	0.00157	0.9999	0.0001	0.988845	0.0111555	0.0112813				0.98702	0.00672	0.00351	0.00191	0.00074	0.0001
5	1	6	996	5790	12171	100000000000	0.01041	0.01077	8e-05	0.00198	0.9995	0.0005	0.988449	0.0115511	0.0116861				0.96623	0.01094	0.01133	0.00981	0.00088	0.0008
10	1	6	2726	10352	27299	1540000000000	0.0107	0.01108	4e-05	0.00164	0.999	0.001	0.987954	0.0120455	0.0121924				0.9345	0.02557	0.02722	0.00955	0.00235	0.00081
50	1	6	1599	7285	18225	347000000000	0.01364	0.01453	8e-05	0.00247	0.995	0.005	0.983999	0.0160013	0.0162615				0.73089	0.1318	0.10831	0.01844	0.00837	0.00219
0	0	6	6329	16888	44805	307000000000	0.01017	0.01041	3e-05	0.0009	1	0	0.988943	0.0110566	0.0111802	C6, 10%			0.98443	0.00688	0.00438	0.00363	0.0005	0.00018
0	0	6	5415	12218	36228	151000000000	0.01018	0.01054	3e-05	0.00073	1	0	0.988943	0.0110566	0.0111802	Recovery (median)	0.550061	0.967943	0.97178	0.00749	0.00581	0.00849	0.00299	0.00345
0	0	6	5754	14203	39537	202000000000	0.01017	0.01042	3e-05	0.00072	1	0	0.988943	0.0110566	0.0111802	Recovery (mean)	0.684766	0.978992	0.98463	0.00693	0.00434	0.0029	0.00089	0.00031
0	0	6	5254	15998	41091	255000000000	0.01017	0.01043	3e-05	0.00088	1	0	0.988943	0.0110566	0.0111802				0.98531	0.00624	0.00445	0.00325	0.00053	0.00022
1	10	6	2227	9516	24331	1090000000000	0.01021	0.0105	6e-05	0.0017	0.999	0.001	0.987954	0.0120455	0.0121924				0.98003	0.00786	0.00557	0.00514	0.00094	0.00046
5	10	6	2117	7964	20409	726000000000	0.01039	0.01087	6e-05	0.00169	0.995	0.005	0.983999	0.0160013	0.0162615				0.93267	0.01699	0.028	0.01548	0.00432	0.00254
10	10	6	1842	6747	16736	682000000000	0.01077	0.0126	0.00012	0.00169	0.99	0.01	0.979054	0.020946	0.0213942				0.846	0.03248	0.05112	0.03172	0.02218	0.01651
50	10	6	941	5125	10413	339000000000	0.03932	0.0467	0.00061	0.00337	0.95	0.05	0.939496	0.0605038	0.0644002				0.31585	0.09245	0.13679	0.15297	0.1632	0.13874
