## Supplementary material for "Ultra-sensitive isotope probing to quantify activity and substrate assimilation in microbiomes": Table S5

### Sheet: MockCommunityWithEcoliSpikeIn
Table S5: Detailed data used to create figure 4. Detection of 13C assimilation by E. coli within a mock community of 32 unlabeled microorganisms. In each experiment, half of the E. coli cells were labeled using 13C-Glucose, corresponding to one generation of labeling, with glucose containing 0, 1, 5, and 10% 13C.
											Calculations
											(only for E. coli below)
											unlabeled carbon fraction 13C			0.0110566
											unlabeled carbon fraction 12C			0.988943
			Calis-p results (Neutron Abundance Model)
Organism	Organism abbreviation	Protein abundance in % of total protein in the mock community sample	% label in labeled E. coli	#Peptides	#PSMs	#Spectra	Summed Intensity	Median Ratio	Mean Ratio	Peptide identification search based neutron fraction	Expected fraction carbon unlabeled	Expected fraction carbon labeled	Expected fraction 12C	Expected fraction 13C	Expected ratio 13C/12C
Salmonella enterica	LT2	18.7	0	222	485	1445	5730000000	0.01016	0.0105	0.00201
			0	160	469	1381	30000000000	0.01021	0.01039	0.00194
			1	129	428	1124	19300000000	0.01058	0.01197	0.00188
			1	99	257	720	9640000000	0.01013	0.01089	0.00266
			1	147	431	1219	22800000000	0.01028	0.0112	0.00244
			1	103	244	756	11900000000	0.01066	0.01182	0.00252
			5	142	489	1192	16600000000	0.01034	0.01358	0.00242
			5	115	365	853	14300000000	0.01027	0.01139	0.00293
			5	92	314	771	11800000000	0.01037	0.01237	0.0033
			10	172	573	1453	32600000000	0.01027	0.01171	0.00236
			10	96	364	735	11100000000	0.0103	0.01908	0.00294
			10	112	438	1054	12700000000	0.01029	0.0267	0.00296
Cupriavidis metallireducens	Cup	15.5	0	645	1596	4485	23100000000	0.01011	0.0105	0.002
			0	458	1579	4430	126000000000	0.0102	0.01047	0.00214
			1	347	1065	2819	40400000000	0.01023	0.01036	0.00197
			1	281	1075	2443	40000000000	0.01024	0.01086	0.00254
			1	349	1262	3123	63700000000	0.01013	0.01028	0.00221
			1	264	971	2280	43200000000	0.01008	0.01035	0.00253
			5	349	1233	3130	50100000000	0.01009	0.0106	0.00224
			5	254	941	2078	37600000000	0.01012	0.01069	0.00235
			5	254	863	1950	34000000000	0.0102	0.011	0.00251
			10	502	1775	4333	91100000000	0.01016	0.01042	0.00229
			10	229	959	1892	28100000000	0.01019	0.01076	0.00248
			10	221	720	1809	32400000000	0.01019	0.01051	0.0025
Salmonella enterica H88	H88	8.8		insufficient peptides determined, peptides were assigned to S. enterica LT2 as protein sequences for these strains are quasi identical				ND	ND
Stenotrophamonas maltophilia	SMS	8	0	387	877	2495	10200000000	0.01017	0.01059	0.00204
			0	254	737	2288	48100000000	0.01004	0.01035	0.00196
			1	203	756	1649	18900000000	0.01019	0.01046	0.00209
			1	128	481	1055	17300000000	0.0101	0.01033	0.00206
			1	207	809	2005	31300000000	0.01019	0.01042	0.00222
			1	146	470	1111	18900000000	0.01013	0.01121	0.00231
			5	205	793	1610	21300000000	0.01018	0.0117	0.00238
			5	150	673	1331	20500000000	0.01031	0.01047	0.0023
			5	147	648	1382	17800000000	0.01019	0.01131	0.0025
			10	277	1069	2880	51100000000	0.0102	0.01051	0.00224
			10	135	503	1257	18000000000	0.01033	0.01247	0.00236
			10	129	642	1298	18900000000	0.0103	0.01117	0.00225
Pseudomonas fluorescens	Pfl	6.7	0	214	510	1526	5970000000	0.01025	0.01051	0.00203
			0	137	413	1295	20500000000	0.01003	0.01031	0.00206
			1	54	136	353	5290000000	0.01025	0.01083	0.00168
			1	41	92	279	4320000000	0.01022	0.01226	0.00238
			1	66	148	420	8910000000	0.01001	0.01131	0.00185
			1	37	88	214	3270000000	0.01038	0.01051	0.00178
			5	46	115	337	6660000000	0.01016	0.01546	0.0023
			5	43	114	365	8950000000	0.0104	0.01881	0.00223
			5	37	84	295	5050000000	0.01021	0.01681	0.00198
			10	76	209	616	13600000000	0.01022	0.01072	0.0021
			10	39	82	279	5610000000	0.01011	0.04569	0.00265
			10	36	81	292	5490000000	0.01041	0.03391	0.00196
Salmonella enterica with plasmid	97	6.2		insufficient peptides determined, peptides were assigned to S. enterica LT2 as protein sequences for these strains are quasi identical				ND	ND
Escherichia coli K12	K12	5.8 (each for labeled and unlabeled E. coli)	0	402	1301	3631	23100000000	0.01018	0.01041	0.00219	1	0	0.988943	0.0110566	0.0111802
			0	322	1559	4317	139000000000	0.01017	0.01042	0.00196	1	0	0.988943	0.0110566	0.0111802
			1	860	4234	13348	367000000000	0.01513	0.01612	0.00362	0.995	0.005	0.983999	0.0160013	0.0162615
			1	669	4477	12307	332000000000	0.01511	0.01619	0.00398	0.995	0.005	0.983999	0.0160013	0.0162615
			1	566	2865	8295	220000000000	0.01386	0.01428	0.00329	0.995	0.005	0.983999	0.0160013	0.0162615
			1	767	4476	13055	435000000000	0.01552	0.01614	0.00413	0.995	0.005	0.983999	0.0160013	0.0162615
			5	526	2442	8010	217000000000	0.03569	0.03706	0.00842	0.975	0.025	0.96422	0.0357802	0.0371079
			5	602	3345	10419	311000000000	0.04022	0.04252	0.01017	0.975	0.025	0.96422	0.0357802	0.0371079
			5	534	3624	10001	271000000000	0.04101	0.0436	0.01024	0.975	0.025	0.96422	0.0357802	0.0371079
			10	312	1466	3467	81800000000	0.01266	0.02078	0.00307	0.95	0.05	0.939496	0.0605038	0.0644002
			10	449	3102	8092	263000000000	0.07793	0.07911	0.01074	0.95	0.05	0.939496	0.0605038	0.0644002
			10	457	3359	7764	260000000000	0.07957	0.08179	0.01128	0.95	0.05	0.939496	0.0605038	0.0644002
Agrobacterium tumefaciens	ATN	5.6	0	139	296	853	2680000000	0.01017	0.01041	0.00205
			0	102	276	752	9390000000	0.01022	0.01035	0.00177
			1	57	129	297	1990000000	0.01011	0.01111	0.00183
			1	34	73	195	943000000	0.01004	0.01129	0.00209
			1	69	218	533	4120000000	0.01028	0.01051	0.00266
			1	45	88	223	1830000000	0.01045	0.01075	0.00205
			5	61	164	355	1670000000	0.00988	0.01008	0.00225
			5	46	112	235	1240000000	0.01004	0.01016	0.00224
			5	49	199	322	1600000000	0.01045	0.01092	0.00224
			10	102	348	743	5850000000	0.01029	0.01043	0.00197
			10	49	132	312	1630000000	0.01029	0.01293	0.00276
			10	46	225	376	1970000000	0.01031	0.0104	0.00216
Chlamydomonas reinhardtii	CRH	4	0	50	92	279	906000000	0.01035	0.01029	0.0014
			0	26	57	158	1550000000	0.00983	0.01024	0.00211
			1	29	69	178	1800000000	0.00993	0.01121	0.00182
			1	19	32	137	1490000000	0.01021	0.01291	0.00194
			1	19	47	185	3850000000	0.01018	0.01011	0.00203
			1	23	45	101	961000000	0.01057	0.01189	0.00162
			5	26	66	171	1630000000	0.01024	0.01046	0.00199
			5	18	33	121	1590000000	0.01101	0.033	0.00197
			5	16	41	90	918000000	0.01054	0.0156	0.00208
			10	32	70	206	3610000000	0.0103	0.01087	0.00174
			10	11	27	54	237000000	0.00931	0.00969	0.00202
			10	19	44	113	1060000000	0.01102	0.02528	0.00231
Pseudomonas denitrificans	PD	2.9	0	105	215	623	2210000000	0.01028	0.01049	0.00191
			0	92	228	610	8390000000	0.01005	0.01048	0.00202
			1	18	31	85	419000000	0.01102	0.01104	0.00236
			1	14	39	83	1570000000	0.01025	0.01038	0.00152
			1	24	45	127	1440000000	0.0102	0.01022	0.00218
			1	12	28	72	509000000	0.01032	0.01039	0.00212
			5	20	48	92	833000000	0.01038	0.01093	0.00153
			5	16	35	103	1270000000	0.01028	0.01101	0.00205
			5	20	51	93	759000000	0.01016	0.01103	0.00198
			10	44	92	286	5220000000	0.01018	0.01032	0.00177
			10	16	25	70	424000000	0.01069	0.03708	0.00203
			10	24	49	110	971000000	0.01009	0.01586	0.00211
Rhizobium leguminosarum VF39	VF	2.2	0	12	15	50	71300000	0.01011	0.02347	0.00247
			0	5	8	34	266000000	0.01223	0.01088	0.00205
			1	4	5	15	61100000	0.01106	0.01032	0.00382
			1	1	2	3	8290000	0.0101	0.0101	0.00265
			1	3	7	10	22600000	0.01347	0.01298	0.00166
			1	2	3	9	31900000	0.01033	0.0098	0.00112
			5	2	2	9	39900000	0.01408	0.01153	0.00169
			5	0	0	0	0	ND	ND
			5	2	6	7	17700000	0.01043	0.0101	0.00315
			10	5	8	27	436000000	0.01123	0.01048	0.00125
			10	2	3	9	24400000	0.05412	0.03233	0.00138
			10	0	0	0	0	ND	ND
Thermus thermophilus	HB2	1.7	0	19	34	102	269000000	0.01026	0.01043	0.00169
			0	6	13	40	887000000	0.01047	0.01055	0.00179
			1	6	12	39	245000000	0.01091	0.01112	0.00171
			1	2	14	26	408000000	0.01068	0.01054	0.00146
			1	6	17	41	265000000	0.01053	0.01192	0.00144
			1	3	7	29	262000000	0.00993	0.00986	0.00069
			5	2	5	14	144000000	0.02081	0.01065	0.00211
			5	4	12	34	276000000	0.01045	0.01016	0.00192
			5	1	1	9	114000000	0.0105	0.0105	0.00118
			10	7	15	60	597000000	0.01053	0.01047	0.00162
			10	3	7	30	150000000	0.01031	0.00928	0.00261
			10	1	1	12	99900000	0.08283	0.08283	0.0023
Roseobacter sp. AK199	AK199	1.6	0	14	23	60	127000000	0.01083	0.01197	0.00215
			0	12	19	64	707000000	0.01217	0.01373	0.00168
			1	4	10	19	90800000	0.0106	0.00987	0.00103
			1	3	4	9	20400000	0.01492	0.01361	0.00215
			1	3	5	10	41000000	0.01299	0.01198	0.00168
			1	2	2	7	30600000	0.0189	0.01723	0.00122
			5	4	10	18	72500000	0.01069	0.01052	0.00154
			5	1	1	4	18800000	0.01021	0.01021	0.00105
			5	2	3	11	68600000	0.01171	0.01098	0.00162
			10	9	16	37	211000000	0.01146	0.0135	0.00229
			10	1	1	3	3000000	0.0121	0.0121	0.00295
			10	1	2	5	15200000	0.00887	0.00887	0.00195
Staphylococcus aureus ATCC25923	259	1.6	0	36	72	183	242000000	0.01001	0.01021	0.00209
			0	20	50	133	1070000000	0.00986	0.01003	0.00165
			1	18	52	227	3410000000	0.01019	0.01489	0.00161
			1	17	54	137	2920000000	0.01012	0.01461	0.002
			1	20	41	100	582000000	0.01023	0.0106	0.00186
			1	16	73	143	1790000000	0.01005	0.01394	0.00274
			5	16	34	157	1680000000	0.01043	0.02238	0.00219
			5	7	25	210	3220000000	0.01095	0.02589	0.00228
			5	24	60	147	757000000	0.01023	0.01164	0.00195
			10	24	47	156	1210000000	0.01	0.01038	0.00162
			10	14	42	142	1180000000	0.01054	0.0284	0.00223
			10	15	37	209	2830000000	0.01036	0.03846	0.00186
Chromobacterium violaceum	CV	1.3	0	40	83	214	488000000	0.01028	0.01044	0.00227
			0	28	56	158	1260000000	0.00992	0.01006	0.0024
			1	8	21	46	771000000	0.01058	0.01085	0.00272
			1	3	3	20	283000000	0.00997	0.00993	0.00226
			1	12	36	90	1610000000	0.01042	0.01041	0.00175
			1	8	26	55	846000000	0.00991	0.01015	0.00249
			5	11	26	68	657000000	0.00987	0.00992	0.00211
			5	11	28	62	796000000	0.01038	0.01021	0.00256
			5	8	19	47	298000000	0.01009	0.01011	0.00179
			10	14	44	115	3280000000	0.0103	0.01024	0.00213
			10	10	31	64	561000000	0.01036	0.01054	0.00311
			10	7	28	48	436000000	0.01058	0.01043	0.00187
Desulfovibrio vulgaris	DVH	1	0	21	44	126	322000000	0.01023	0.01312	0.00154
			0	15	43	132	1570000000	0.01021	0.01006	0.002
			1	8	15	43	240000000	0.01059	0.01037	0.00229
			1	2	2	9	69200000	0.01064	0.01014	0.00229
			1	10	22	52	269000000	0.01038	0.01092	0.00149
			1	4	6	47	656000000	0.01187	0.01679	0.00249
			5	8	21	36	135000000	0.01043	0.0098	0.00133
			5	5	6	27	162000000	0.01019	0.01042	0.00157
			5	5	16	39	136000000	0.01044	0.01027	0.00196
			10	8	14	56	464000000	0.00903	0.00924	0.00181
			10	5	11	28	106000000	0.01394	0.01359	0.00112
			10	10	19	51	462000000	0.01151	0.06852	0.00191
Alteromonas macleodii	Am2	1	0	8	22	58	242000000	0.01008	0.01066	0.00167
			0	3	7	22	161000000	0.00977	0.00938	0.00185
			1	1	1	3	6700000	0.01215	0.01215	0.00209
			1	1	1	5	19000000	0.00915	0.00915	0.00096
			1	1	1	4	4510000	0.01276	0.01276	0.00103
			1	1	1	3	7570000	0.01415	0.01415	0.00296
			5	0	0	0	0	ND	ND
			5	0	0	0	0	ND	ND
			5	0	0	0	0	ND	ND
			10	2	7	28	1630000000	0.01172	0.01147	0.00202
			10	1	4	19	827000000	0.01026	0.01026	0.00156
			10	0	0	0	0	ND	ND
Paracoccus denitrificans	PaD	0.9	0	5	11	24	35500000	0.01005	0.00966	0.00209
			0	4	12	38	489000000	0.01528	0.01122	0.00254
			1	1	3	3	16600000	0.01029	0.01029	0.00069
			1	1	1	3	12800000	0.01031	0.01031	0.00373
			1	2	2	7	31900000	0.02032	0.01368	0.00174
			1	0	0	0	0	ND	ND
			5	5	9	20	81300000	0.02832	0.03192	0.00291
			5	2	2	10	29700000	0.03018	0.02634	0.00074
			5	1	1	5	19700000	0.01001	0.01001	0.00154
			10	4	11	19	152000000	0.01101	0.01068	0.00203
			10	2	2	14	84000000	0.06298	0.05225	0.00173
			10	1	1	5	19500000	0.01074	0.01074	0.00218
Pseudomonas pseudoalcaligenes	KF7	0.9	0	15	22	84	197000000	0.00997	0.01018	0.00157
			0	10	17	57	302000000	0.00976	0.01466	0.00198
			1	4	7	24	2560000000	0.01525	0.01679	0.00017
			1	6	11	38	1970000000	0.01387	0.0166	0.00132
			1	6	13	32	1660000000	0.01096	0.01509	0.00272
			1	4	11	21	1710000000	0.01177	0.01655	0.00202
			5	4	5	15	68000000	0.01145	0.00997	0.00144
			5	5	11	31	2560000000	0.01276	0.04152	0.00213
			5	3	5	48	2130000000	0.02339	0.03522	0.00147
			10	5	6	16	47600000	0.01596	0.01553	0.00094
			10	6	13	45	2620000000	0.0176	0.08236	0.0009
			10	4	8	36	1930000000	0.02255	0.07505	0.00165
Staphylococcus aureus ATCC13709	137	0.9	0	1	1	4	7980000	0.01017	0.01017	0.0008
			0	2	2	10	24000000	0.00916	0.00906	0.00206
			1	0	0	0	0	ND	ND
			1	0	0	0	0	ND	ND
			1	0	0	0	0	ND	ND
			1	0	0	0	0	ND	ND
			5	1	1	3	4620000	0.01909	0.01909	0.00047
			5	0	0	0	0	ND	ND
			5	1	1	5	4790000	0.00954	0.00954	0.00166
			10	1	2	3	3380000	0.01009	0.01009	0.00036
			10	0	0	0	0	ND	ND
			10	0	0	0	0	ND	ND
Rhizobium leguminosarum 3841	841	0.9	0	91	179	527	1540000000	0.01006	0.01124	0.00194
			0	52	141	467	9050000000	0.01026	0.01054	0.00177
			1	29	51	141	1290000000	0.0106	0.01052	0.00185
			1	21	44	109	809000000	0.00991	0.01056	0.00217
			1	25	63	150	2180000000	0.01043	0.01046	0.00192
			1	24	39	120	777000000	0.0105	0.01197	0.00175
			5	37	79	211	2270000000	0.0101	0.00994	0.00204
			5	19	45	109	1350000000	0.0102	0.01039	0.00195
			5	20	44	94	646000000	0.0106	0.01069	0.00191
			10	50	119	269	2080000000	0.01036	0.01034	0.00191
			10	17	32	105	1130000000	0.01058	0.02464	0.00202
			10	20	47	91	570000000	0.0103	0.01704	0.00218
Nitrososphaera viennensis	NV	0.8	0	9	20	68	230000000	0.01002	0.01005	0.00122
			0	12	23	85	950000000	0.01023	0.01002	0.00164
			1	3	6	10	64700000	0.01299	0.01131	0.00413
			1	3	8	9	38100000	0.012	0.01062	0.00299
			1	2	6	18	50200000	0.01003	0.00983	0.00427
			1	7	9	29	135000000	0.0103	0.01059	0.00352
			5	8	18	38	165000000	0.01023	0.01103	0.00195
			5	3	5	15	55100000	0.01064	0.01022	0.00413
			5	3	3	9	28200000	0.01179	0.01118	0.00272
			10	7	14	44	520000000	0.00959	0.01038	0.00214
			10	2	4	6	24700000	0.00997	0.00962	0.00381
			10	3	5	12	59200000	0.00992	0.00973	0.00121
Bacillus subtilis	BS	0.8	0	17	34	116	298000000	0.00955	0.01008	0.00183
			0	10	28	73	1220000000	0.0103	0.01014	0.00223
			1	8	19	45	603000000	0.01167	0.01141	0.00136
			1	3	9	12	188000000	0.01032	0.00988	0.00111
			1	8	15	57	625000000	0.01049	0.01204	0.00121
			1	3	8	30	246000000	0.01016	0.01008	0.0024
			5	3	12	15	136000000	0.00993	0.00965	0.00102
			5	4	14	49	385000000	0.01025	0.03543	0.00208
			5	5	11	28	691000000	0.0176	0.06776	0.00237
			10	5	18	64	487000000	0.01135	0.0121	0.00172
			10	8	19	51	728000000	0.01046	0.02614	0.00152
			10	3	5	19	130000000	0.01075	0.01018	0.00257
Burkholderia xenovorans	BXL	0.4	0	0	0	0	0	ND	ND
			0	3	8	18	610000000	0.01036	0.01052	0.00166
			1	1	3	15	287000000	0.01826	0.01826	0.00191
			1	0	0	0	0	ND	ND
			1	0	0	0	0	ND	ND
			1	1	3	10	268000000	0.01495	0.01495	0.00253
			5	0	0	0	0	ND	ND
			5	3	4	11	53300000	0.01108	0.01035	0.00124
			5	2	3	9	33900000	0.01491	0.01441	0.00186
			10	1	3	9	126000000	0.00967	0.00967	0.00178
			10	2	5	13	70800000	0.02322	0.01101	0.00244
			10	1	3	4	27300000	0.01216	0.01216	0.00234
Nitrosospira multiformis	Nm1/Nm2	0.2	0	2	6	10	18500000	0.01062	0.01042	0.00447
			0	0	0	0	0	ND	ND
			1	2	6	10	39100000	0.0133	0.0117	0.00305
			1	1	1	4	11200000	0.0102	0.0102	0.0009
			1	2	4	11	63400000	0.06065	0.04032	0.00187
			1	1	1	4	17100000	0.01105	0.01105	0.00076
			5	1	1	4	17500000	0.01517	0.01517	0.00157
			5	3	5	11	72200000	0.05956	0.08953	0.00021
			5	1	1	3	16900000	0.01024	0.01024	0.00074
			10	1	1	5	12900000	0.00927	0.00927	0.00103
			10	0	0	0	0	ND	ND
			10	0	0	0	0	ND	ND
Nitrosomonas europaea	Ne1/Ne2	0.1	0	1	3	8	48800000	0.0103	0.0103	0.00079
			0	1	6	7	65000000	0.01094	0.01094	0.00103
			1	1	1	12	178000000	0.01009	0.01009	0.00134
			1	1	1	8	144000000	0.01015	0.01015	0.00024
			1	1	2	19	276000000	0.01023	0.01023	0.0028
			1	1	4	15	209000000	0.01017	0.01017	0.00227
			5	1	1	5	26100000	0.00909	0.00909	0.00192
			5	0	0	0	0	ND	ND
			5	1	2	10	170000000	0.01007	0.01007	0.00018
			10	2	3	22	446000000	0.01114	0.0103	5e-05
			10	0	0	0	0	ND	ND
			10	1	3	5	124000000	0.00976	0.00976	0
Phage M13	M13	0.1		insufficient peptides determined				ND	ND
Phage F2	F2	0.1		insufficient peptides determined				ND	ND
Phage P22	P22	0.1		insufficient peptides determined				ND	ND
Phage F0	F0	0.1		insufficient peptides determined				ND	ND
