## Supplementary material for "Ultra-sensitive isotope probing to quantify activity and substrate assimilation in microbiomes": Table S6

### Sheet: EC_Prot_With2Detections
Table S6: Detailed data used to create figure XXX. Median 13C/12C ratios in the table are averages of three replicate samples. Only proteins that were detected in at least two replicates in one of the conditions are shown.
Unchanged 13C/12C ratios shown in the table between treatments indicate that proteins were not produced in cells that were grown in M9 medium with labeled glucose, but were present in cells grown in LB. Proteins with high ratio were mostly or exclusively produced by cells grown in M9.
Accession	Median ratio in 0% labeled samples	Median ratio in 5% labeled samples	Annotation
K12_P37685	0.01246	0.008625	ALDB_ECOLI Aldehyde dehydrogenase B OS=Escherichia coli (strain K12) GN=aldB PE=1 SV=2
K12_P0A853	0.010385	0.0101833	TNAA_ECOLI Tryptophanase OS=Escherichia coli (strain K12) GN=tnaA PE=1 SV=1
K12_P0A991	0.00975	0.01032	ALF1_ECOLI Fructose-bisphosphate aldolase class 1 OS=Escherichia coli (strain K12) GN=fbaB PE=1 SV=2
K12_P0AC38	0.01047	0.0105367	ASPA_ECOLI Aspartate ammonia-lyase OS=Escherichia coli (strain K12) GN=aspA PE=1 SV=1
K12_P0A6F3	0.010335	0.01055	GLPK_ECOLI Glycerol kinase OS=Escherichia coli (strain K12) GN=glpK PE=1 SV=2
K12_P0ABT2	0.00992	0.010755	DPS_ECOLI DNA protection during starvation protein OS=Escherichia coli (strain K12) GN=dps PE=1 SV=2
K12_P69910	0.010985	0.01092	DCEB_ECOLI Glutamate decarboxylase beta OS=Escherichia coli (strain K12) GN=gadB PE=1 SV=1
K12_P0AC47	0.00989	0.011145	FRDB_ECOLI Fumarate reductase iron-sulfur subunit OS=Escherichia coli (strain K12) GN=frdB PE=1 SV=2
K12_P00363	0.0105	0.0112433	FRDA_ECOLI Fumarate reductase flavoprotein subunit OS=Escherichia coli (strain K12) GN=frdA PE=1 SV=3
K12_P0C8J8	0.012545	0.01136	GATZ_ECOLI D-tagatose-1,6-bisphosphate aldolase subunit GatZ OS=Escherichia coli (strain K12) GN=gatZ PE=1 SV=1
K12_P0AB77	0.01161	0.0120633	KBL_ECOLI 2-amino-3-ketobutyrate coenzyme A ligase OS=Escherichia coli (strain K12) GN=kbl PE=1 SV=1
K12_P0A9L8	0.01033	0.0121	P5CR_ECOLI Pyrroline-5-carboxylate reductase OS=Escherichia coli (strain K12) GN=proC PE=1 SV=1
K12_P63284	0.0104	0.01299	CLPB_ECOLI Chaperone protein ClpB OS=Escherichia coli (strain K12) GN=clpB PE=1 SV=1
K12_P12758	0.0098	0.0131867	UDP_ECOLI Uridine phosphorylase OS=Escherichia coli (strain K12) GN=udp PE=1 SV=3
K12_P02925	0.011345	0.0132233	RBSB_ECOLI Ribose import binding protein RbsB OS=Escherichia coli (strain K12) GN=rbsB PE=1 SV=1
K12_P37194	0.01052	0.01329	SLP_ECOLI Outer membrane protein slp OS=Escherichia coli (strain K12) GN=slp PE=1 SV=1
K12_P0A6K3	0.009405	0.01391	DEF_ECOLI Peptide deformylase OS=Escherichia coli (strain K12) GN=def PE=1 SV=2
K12_P0ABH7	0.01053	0.0141867	CISY_ECOLI Citrate synthase OS=Escherichia coli (strain K12) GN=gltA PE=1 SV=1
K12_P0AC41	0.01076	0.014615	SDHA_ECOLI Succinate dehydrogenase flavoprotein subunit OS=Escherichia coli (strain K12) GN=sdhA PE=1 SV=1
K12_P0A9Q1	0.00777	0.01515	ARCA_ECOLI Aerobic respiration control protein ArcA OS=Escherichia coli (strain K12) GN=arcA PE=1 SV=1
K12_P31979	0.010085	0.01591	NUOF_ECOLI NADH-quinone oxidoreductase subunit F OS=Escherichia coli (strain K12) GN=nuoF PE=1 SV=3
K12_P0ABJ9	0.01027	0.0159133	CYDA_ECOLI Cytochrome bd-I ubiquinol oxidase subunit 1 OS=Escherichia coli (strain K12) GN=cydA PE=1 SV=1
K12_P0A6P5		0.017235	DER_ECOLI GTPase Der OS=Escherichia coli (strain K12) GN=der PE=1 SV=1
K12_P0A7E9		0.01906	PYRH_ECOLI Uridylate kinase OS=Escherichia coli (strain K12) GN=pyrH PE=1 SV=2
K12_P0C8J6		0.019765	GATY_ECOLI D-tagatose-1,6-bisphosphate aldolase subunit GatY OS=Escherichia coli (strain K12) GN=gatY PE=1 SV=1
K12_P0ADT2		0.020285	YGIB_ECOLI UPF0441 protein YgiB OS=Escherichia coli (strain K12) GN=ygiB PE=3 SV=2
K12_P39180	0.012655	0.020345	AG43_ECOLI Antigen 43 OS=Escherichia coli (strain K12) GN=flu PE=1 SV=3
K12_P0ABP8	0.009945	0.0206933	DEOD_ECOLI Purine nucleoside phosphorylase DeoD-type OS=Escherichia coli (strain K12) GN=deoD PE=1 SV=2
K12_P0A6A3	0.01181	0.02083	ACKA_ECOLI Acetate kinase OS=Escherichia coli (strain K12) GN=ackA PE=1 SV=1
K12_P0A8N5	0.01161	0.021395	SYK2_ECOLI Lysine--tRNA ligase, heat inducible OS=Escherichia coli (strain K12) GN=lysU PE=1 SV=2
K12_P11875	0.01214	0.02198	SYR_ECOLI Arginine--tRNA ligase OS=Escherichia coli (strain K12) GN=argS PE=1 SV=1
K12_P0A7J7	0.01199	0.02274	RL11_ECOLI 50S ribosomal protein L11 OS=Escherichia coli (strain K12) GN=rplK PE=1 SV=2
K12_P00452	0.01135	0.0228633	RIR1_ECOLI Ribonucleoside-diphosphate reductase 1 subunit alpha OS=Escherichia coli (strain K12) GN=nrdA PE=1 SV=2
K12_P21599	0.0103	0.0240167	KPYK2_ECOLI Pyruvate kinase II OS=Escherichia coli (strain K12) GN=pykA PE=1 SV=3
K12_P68066	0.009805	0.02417	GRCA_ECOLI Autonomous glycyl radical cofactor OS=Escherichia coli (strain K12) GN=grcA PE=1 SV=1
K12_P62768	0.00872	0.02419	YAEH_ECOLI UPF0325 protein YaeH OS=Escherichia coli (strain K12) GN=yaeH PE=3 SV=1
K12_P06612		0.024525	TOP1_ECOLI DNA topoisomerase 1 OS=Escherichia coli (strain K12) GN=topA PE=1 SV=2
K12_P07014	0.02413	0.0247333	SDHB_ECOLI Succinate dehydrogenase iron-sulfur subunit OS=Escherichia coli (strain K12) GN=sdhB PE=1 SV=1
K12_P0A8L1		0.02484	SYS_ECOLI Serine--tRNA ligase OS=Escherichia coli (strain K12) GN=serS PE=1 SV=1
K12_P0A6W5	0.01	0.02514	GREA_ECOLI Transcription elongation factor GreA OS=Escherichia coli (strain K12) GN=greA PE=1 SV=1
K12_P0A6Q6	0.00931	0.0253	FABZ_ECOLI 3-hydroxyacyl-[acyl-carrier-protein] dehydratase FabZ OS=Escherichia coli (strain K12) GN=fabZ PE=1 SV=1
K12_P0A953	0.01052	0.0253233	FABB_ECOLI 3-oxoacyl-[acyl-carrier-protein] synthase 1 OS=Escherichia coli (strain K12) GN=fabB PE=1 SV=1
K12_P68191	0.010535	0.02604	SRA_ECOLI Stationary-phase-induced ribosome-associated protein OS=Escherichia coli (strain K12) GN=sra PE=1 SV=1
K12_P38521		0.02633	YGGL_ECOLI Uncharacterized protein YggL OS=Escherichia coli (strain K12) GN=yggL PE=4 SV=2
K12_P0A7G6	0.00952	0.02634	RECA_ECOLI Protein RecA OS=Escherichia coli (strain K12) GN=recA PE=1 SV=2
K12_P23893	0.01006	0.026355	GSA_ECOLI Glutamate-1-semialdehyde 2,1-aminomutase OS=Escherichia coli (strain K12) GN=hemL PE=1 SV=2
K12_P0A9M0	0.010215	0.02636	LON_ECOLI Lon protease OS=Escherichia coli (strain K12) GN=lon PE=1 SV=1
K12_P17169	0.011645	0.026815	GLMS_ECOLI Glutamine--fructose-6-phosphate aminotransferase [isomerizing] OS=Escherichia coli (strain K12) GN=glmS PE=1 SV=4
K12_P0A836	0.010945	0.02689	SUCC_ECOLI Succinyl-CoA ligase [ADP-forming] subunit beta OS=Escherichia coli (strain K12) GN=sucC PE=1 SV=1
K12_P69797	0.01027	0.027065	PTNAB_ECOLI PTS system mannose-specific EIIAB component OS=Escherichia coli (strain K12) GN=manX PE=1 SV=2
K12_P0AED0	0.009875	0.02721	USPA_ECOLI Universal stress protein A OS=Escherichia coli (strain K12) GN=uspA PE=1 SV=2
K12_P0A9W3		0.027465	ETTA_ECOLI Energy-dependent translational throttle protein EttA OS=Escherichia coli (strain K12) GN=ettA PE=1 SV=2
K12_P63224		0.0277367	GMHA_ECOLI Phosphoheptose isomerase OS=Escherichia coli (strain K12) GN=gmhA PE=1 SV=1
K12_P0A6F5	0.010455	0.02804	CH60_ECOLI 60 kDa chaperonin OS=Escherichia coli (strain K12) GN=groL PE=1 SV=2
K12_P10408		0.0283	SECA_ECOLI Protein translocase subunit SecA OS=Escherichia coli (strain K12) GN=secA PE=1 SV=2
K12_P27306	0.01908	0.028535	STHA_ECOLI Soluble pyridine nucleotide transhydrogenase OS=Escherichia coli (strain K12) GN=sthA PE=1 SV=5
K12_P0AFG8	0.010045	0.0291533	ODP1_ECOLI Pyruvate dehydrogenase E1 component OS=Escherichia coli (strain K12) GN=aceE PE=1 SV=2
K12_P0A746		0.02921	MSRB_ECOLI Peptide methionine sulfoxide reductase MsrB OS=Escherichia coli (strain K12) GN=msrB PE=1 SV=1
K12_P0A8R0		0.02976	RRAA_ECOLI Regulator of ribonuclease activity A OS=Escherichia coli (strain K12) GN=rraA PE=1 SV=1
K12_P0A9G6	0.01047	0.0298333	ACEA_ECOLI Isocitrate lyase OS=Escherichia coli (strain K12) GN=aceA PE=1 SV=1
K12_P0DMC7	0.01401	0.0298667	RCSB_ECOLI Transcriptional regulatory protein RcsB OS=Escherichia coli (strain K12) GN=rcsB PE=1 SV=1
K12_P60546		0.029875	KGUA_ECOLI Guanylate kinase OS=Escherichia coli (strain K12) GN=gmk PE=1 SV=1
K12_P67910	0.0114	0.0301467	HLDD_ECOLI ADP-L-glycero-D-manno-heptose-6-epimerase OS=Escherichia coli (strain K12) GN=hldD PE=1 SV=1
K12_P06616		0.030205	ERA_ECOLI GTPase Era OS=Escherichia coli (strain K12) GN=era PE=1 SV=2
K12_P09373	0.010735	0.03042	PFLB_ECOLI Formate acetyltransferase 1 OS=Escherichia coli (strain K12) GN=pflB PE=1 SV=2
K12_P0A9M8	0.011145	0.0305	PTA_ECOLI Phosphate acetyltransferase OS=Escherichia coli (strain K12) GN=pta PE=1 SV=2
K12_P0ABH9	0.009825	0.0306633	CLPA_ECOLI ATP-dependent Clp protease ATP-binding subunit ClpA OS=Escherichia coli (strain K12) GN=clpA PE=1 SV=1
K12_P0ABA0	0.010335	0.0307867	ATPF_ECOLI ATP synthase subunit b OS=Escherichia coli (strain K12) GN=atpF PE=1 SV=1
K12_P0A7Y0		0.03086	RNC_ECOLI Ribonuclease 3 OS=Escherichia coli (strain K12) GN=rnc PE=1 SV=1
K12_P0A6T1	0.00934	0.03089	G6PI_ECOLI Glucose-6-phosphate isomerase OS=Escherichia coli (strain K12) GN=pgi PE=1 SV=1
K12_P0A855	0.01323	0.03104	TOLB_ECOLI Protein TolB OS=Escherichia coli (strain K12) GN=tolB PE=1 SV=1
K12_P36938	0.01188	0.0310967	PGM_ECOLI Phosphoglucomutase OS=Escherichia coli (strain K12) GN=pgm PE=1 SV=1
K12_P0A9M5		0.0312	XGPT_ECOLI Xanthine phosphoribosyltransferase OS=Escherichia coli (strain K12) GN=gpt PE=1 SV=1
K12_P00393		0.0313367	DHNA_ECOLI NADH dehydrogenase OS=Escherichia coli (strain K12) GN=ndh PE=1 SV=2
K12_P0AEK4	0.010615	0.0314567	FABI_ECOLI Enoyl-[acyl-carrier-protein] reductase [NADH] FabI OS=Escherichia coli (strain K12) GN=fabI PE=1 SV=2
K12_P0A8U6		0.03147	METJ_ECOLI Met repressor OS=Escherichia coli (strain K12) GN=metJ PE=1 SV=2
K12_P69786		0.031625	PTGCB_ECOLI PTS system glucose-specific EIICB component OS=Escherichia coli (strain K12) GN=ptsG PE=1 SV=1
K12_P0A9C5		0.03165	GLNA_ECOLI Glutamine synthetase OS=Escherichia coli (strain K12) GN=glnA PE=1 SV=2
K12_P0A7Z0	0.011545	0.03169	RPIA_ECOLI Ribose-5-phosphate isomerase A OS=Escherichia coli (strain K12) GN=rpiA PE=1 SV=1
K12_P0A6Y8	0.010335	0.0320467	DNAK_ECOLI Chaperone protein DnaK OS=Escherichia coli (strain K12) GN=dnaK PE=1 SV=2
K12_P13029		0.0320867	KATG_ECOLI Catalase-peroxidase OS=Escherichia coli (strain K12) GN=katG PE=1 SV=2
K12_P60906		0.0321133	SYH_ECOLI Histidine--tRNA ligase OS=Escherichia coli (strain K12) GN=hisS PE=1 SV=2
K12_P0ACF4	0.010195	0.03243	DBHB_ECOLI DNA-binding protein HU-beta OS=Escherichia coli (strain K12) GN=hupB PE=1 SV=1
K12_P0ABA6	0.00963	0.03252	ATPG_ECOLI ATP synthase gamma chain OS=Escherichia coli (strain K12) GN=atpG PE=1 SV=1
K12_P0AES6		0.0326367	GYRB_ECOLI DNA gyrase subunit B OS=Escherichia coli (strain K12) GN=gyrB PE=1 SV=2
K12_P35340		0.03276	AHPF_ECOLI Alkyl hydroperoxide reductase subunit F OS=Escherichia coli (strain K12) GN=ahpF PE=1 SV=2
K12_P0A8T7	0.01103	0.0327867	RPOC_ECOLI DNA-directed RNA polymerase subunit beta' OS=Escherichia coli (strain K12) GN=rpoC PE=1 SV=1
K12_P25553	0.00671	0.03288	ALDA_ECOLI Lactaldehyde dehydrogenase OS=Escherichia coli (strain K12) GN=aldA PE=1 SV=2
K12_P0ACJ8	0.01016	0.0330467	CRP_ECOLI cAMP-activated global transcriptional regulator CRP OS=Escherichia coli (strain K12) GN=crp PE=1 SV=1
K12_P0AE52		0.033245	BCP_ECOLI Putative peroxiredoxin bcp OS=Escherichia coli (strain K12) GN=bcp PE=1 SV=1
K12_P0A796	0.0245	0.033305	PFKA_ECOLI ATP-dependent 6-phosphofructokinase isozyme 1 OS=Escherichia coli (strain K12) GN=pfkA PE=1 SV=1
K12_P0A9K9		0.033375	SLYD_ECOLI FKBP-type peptidyl-prolyl cis-trans isomerase SlyD OS=Escherichia coli (strain K12) GN=slyD PE=1 SV=1
K12_P0A6Y1	0.01115	0.0338333	IHFB_ECOLI Integration host factor subunit beta OS=Escherichia coli (strain K12) GN=ihfB PE=1 SV=1
K12_P60560		0.03408	GUAC_ECOLI GMP reductase OS=Escherichia coli (strain K12) GN=guaC PE=1 SV=1
K12_P0A6M8	0.01036	0.0340867	EFG_ECOLI Elongation factor G OS=Escherichia coli (strain K12) GN=fusA PE=1 SV=2
K12_P04825		0.0343	AMPN_ECOLI Aminopeptidase N OS=Escherichia coli (strain K12) GN=pepN PE=1 SV=2
K12_P0A7R5	0.01084	0.0345267	RS10_ECOLI 30S ribosomal protein S10 OS=Escherichia coli (strain K12) GN=rpsJ PE=1 SV=1
K12_P0A9P0	0.010505	0.0345733	DLDH_ECOLI Dihydrolipoyl dehydrogenase OS=Escherichia coli (strain K12) GN=lpdA PE=1 SV=2
K12_P25714	0.01004	0.03467	YIDC_ECOLI Membrane protein insertase YidC OS=Escherichia coli (strain K12) GN=yidC PE=1 SV=2
K12_P0AG78		0.034895	SUBI_ECOLI Sulfate-binding protein OS=Escherichia coli (strain K12) GN=sbp PE=1 SV=1
K12_P45464		0.035	LPOA_ECOLI Penicillin-binding protein activator LpoA OS=Escherichia coli (strain K12) GN=lpoA PE=1 SV=1
K12_P0A8M3	0.01043	0.035065	SYT_ECOLI Threonine--tRNA ligase OS=Escherichia coli (strain K12) GN=thrS PE=1 SV=1
K12_P0AAI3	0.010555	0.035125	FTSH_ECOLI ATP-dependent zinc metalloprotease FtsH OS=Escherichia coli (strain K12) GN=ftsH PE=1 SV=1
K12_P24182	0.01012	0.035375	ACCC_ECOLI Biotin carboxylase OS=Escherichia coli (strain K12) GN=accC PE=1 SV=2
K12_P0AEZ9	0.0111	0.035415	MOAB_ECOLI Molybdenum cofactor biosynthesis protein B OS=Escherichia coli (strain K12) GN=moaB PE=1 SV=2
K12_P0A7Z4	0.01136	0.03588	RPOA_ECOLI DNA-directed RNA polymerase subunit alpha OS=Escherichia coli (strain K12) GN=rpoA PE=1 SV=1
K12_P0A7M6	0.01036	0.0359733	RL29_ECOLI 50S ribosomal protein L29 OS=Escherichia coli (strain K12) GN=rpmC PE=1 SV=1
K12_P0AFG0	0.01096	0.035995	NUSG_ECOLI Transcription termination/antitermination protein NusG OS=Escherichia coli (strain K12) GN=nusG PE=1 SV=2
K12_P0ABI4		0.03612	CORA_ECOLI Magnesium transport protein CorA OS=Escherichia coli (strain K12) GN=corA PE=1 SV=1
K12_P0AG51	0.00962	0.0362133	RL30_ECOLI 50S ribosomal protein L30 OS=Escherichia coli (strain K12) GN=rpmD PE=1 SV=2
K12_P0A8V2	0.016115	0.036315	RPOB_ECOLI DNA-directed RNA polymerase subunit beta OS=Escherichia coli (strain K12) GN=rpoB PE=1 SV=1
K12_P0ACJ0	0.01017	0.0365367	LRP_ECOLI Leucine-responsive regulatory protein OS=Escherichia coli (strain K12) GN=lrp PE=1 SV=2
K12_P0A717	0.00964	0.03657	KPRS_ECOLI Ribose-phosphate pyrophosphokinase OS=Escherichia coli (strain K12) GN=prs PE=1 SV=2
K12_P0ADY3	0.01186	0.03659	RL14_ECOLI 50S ribosomal protein L14 OS=Escherichia coli (strain K12) GN=rplN PE=1 SV=1
K12_P36683	0.01108	0.036595	ACNB_ECOLI Aconitate hydratase B OS=Escherichia coli (strain K12) GN=acnB PE=1 SV=3
K12_P69783	0.010365	0.0367733	PTGA_ECOLI Glucose-specific phosphotransferase enzyme IIA component OS=Escherichia coli (strain K12) GN=crr PE=1 SV=2
K12_P0ABB4	0.01026	0.0368633	ATPB_ECOLI ATP synthase subunit beta OS=Escherichia coli (strain K12) GN=atpD PE=1 SV=2
K12_P0A6L2		0.03692	DAPA_ECOLI 4-hydroxy-tetrahydrodipicolinate synthase OS=Escherichia coli (strain K12) GN=dapA PE=1 SV=1
K12_P0A7U3	0.0106	0.03708	RS19_ECOLI 30S ribosomal protein S19 OS=Escherichia coli (strain K12) GN=rpsS PE=1 SV=2
K12_P0A988		0.0371233	DPO3B_ECOLI DNA polymerase III subunit beta OS=Escherichia coli (strain K12) GN=dnaN PE=1 SV=1
K12_P76177		0.037125	YDGH_ECOLI Protein YdgH OS=Escherichia coli (strain K12) GN=ydgH PE=1 SV=1
K12_P0A7U7	0.01075	0.0371467	RS20_ECOLI 30S ribosomal protein S20 OS=Escherichia coli (strain K12) GN=rpsT PE=1 SV=2
K12_P0ABB0	0.010365	0.03716	ATPA_ECOLI ATP synthase subunit alpha OS=Escherichia coli (strain K12) GN=atpA PE=1 SV=1
K12_P06996	0.01105	0.03719	OMPC_ECOLI Outer membrane protein C OS=Escherichia coli (strain K12) GN=ompC PE=1 SV=1
K12_P0AG59		0.037315	RS14_ECOLI 30S ribosomal protein S14 OS=Escherichia coli (strain K12) GN=rpsN PE=1 SV=2
K12_P0A858	0.009945	0.03762	TPIS_ECOLI Triosephosphate isomerase OS=Escherichia coli (strain K12) GN=tpiA PE=1 SV=1
K12_P0A8N3	0.01022	0.03797	SYK1_ECOLI Lysine--tRNA ligase OS=Escherichia coli (strain K12) GN=lysS PE=1 SV=2
K12_P0A7S3	0.0089	0.038215	RS12_ECOLI 30S ribosomal protein S12 OS=Escherichia coli (strain K12) GN=rpsL PE=1 SV=2
Grand Total	0.0111977	0.0383218	#N/A
K12_P0AG63	0.008725	0.0383333	RS17_ECOLI 30S ribosomal protein S17 OS=Escherichia coli (strain K12) GN=rpsQ PE=1 SV=2
K12_P04949	0.00942	0.0384367	FLIC_ECOLI Flagellin OS=Escherichia coli (strain K12) GN=fliC PE=1 SV=2
K12_P69776	0.01087	0.03855	LPP_ECOLI Major outer membrane lipoprotein Lpp OS=Escherichia coli (strain K12) GN=lpp PE=1 SV=1
K12_P60785		0.03856	LEPA_ECOLI Elongation factor 4 OS=Escherichia coli (strain K12) GN=lepA PE=1 SV=1
K12_P31554		0.03859	LPTD_ECOLI LPS-assembly protein LptD OS=Escherichia coli (strain K12) GN=lptD PE=1 SV=2
K12_P0AG93		0.0386	SECF_ECOLI Protein translocase subunit SecF OS=Escherichia coli (strain K12) GN=secF PE=1 SV=1
K12_P0A7L0		0.0387667	RL1_ECOLI 50S ribosomal protein L1 OS=Escherichia coli (strain K12) GN=rplA PE=1 SV=2
K12_P0AA10	0.009925	0.03882	RL13_ECOLI 50S ribosomal protein L13 OS=Escherichia coli (strain K12) GN=rplM PE=1 SV=1
K12_P61175	0.01186	0.03899	RL22_ECOLI 50S ribosomal protein L22 OS=Escherichia coli (strain K12) GN=rplV PE=1 SV=1
K12_P0A7R9		0.03899	RS11_ECOLI 30S ribosomal protein S11 OS=Escherichia coli (strain K12) GN=rpsK PE=1 SV=2
K12_P0A8W8	0.010905	0.03902	YFBU_ECOLI UPF0304 protein YfbU OS=Escherichia coli (strain K12) GN=yfbU PE=1 SV=1
K12_P0ACF0	0.010995	0.0390333	DBHA_ECOLI DNA-binding protein HU-alpha OS=Escherichia coli (strain K12) GN=hupA PE=1 SV=1
K12_P0A6P1	0.01025	0.0390333	EFTS_ECOLI Elongation factor Ts OS=Escherichia coli (strain K12) GN=tsf PE=1 SV=2
K12_P00894		0.03911	ILVH_ECOLI Acetolactate synthase isozyme 3 small subunit OS=Escherichia coli (strain K12) GN=ilvH PE=1 SV=3
K12_P0A799	0.01026	0.0391667	PGK_ECOLI Phosphoglycerate kinase OS=Escherichia coli (strain K12) GN=pgk PE=1 SV=2
K12_P0A7V3	0.010425	0.0392533	RS3_ECOLI 30S ribosomal protein S3 OS=Escherichia coli (strain K12) GN=rpsC PE=1 SV=2
K12_P0A6A8	0.01075	0.03928	ACP_ECOLI Acyl carrier protein OS=Escherichia coli (strain K12) GN=acpP PE=1 SV=2
K12_P0A707	0.010005	0.03956	IF3_ECOLI Translation initiation factor IF-3 OS=Escherichia coli (strain K12) GN=infC PE=1 SV=1
K12_P0AG55	0.010375	0.0396033	RL6_ECOLI 50S ribosomal protein L6 OS=Escherichia coli (strain K12) GN=rplF PE=1 SV=2
K12_P07813	0.01339	0.039655	SYL_ECOLI Leucine--tRNA ligase OS=Escherichia coli (strain K12) GN=leuS PE=1 SV=2
K12_P0AC19		0.03967	FOLX_ECOLI Dihydroneopterin triphosphate 2'-epimerase OS=Escherichia coli (strain K12) GN=folX PE=1 SV=2
K12_P0AEK2		0.0397833	FABG_ECOLI 3-oxoacyl-[acyl-carrier-protein] reductase FabG OS=Escherichia coli (strain K12) GN=fabG PE=1 SV=1
K12_P0AC53		0.039815	G6PD_ECOLI Glucose-6-phosphate 1-dehydrogenase OS=Escherichia coli (strain K12) GN=zwf PE=1 SV=1
K12_P0AG48	0.01148	0.0398433	RL21_ECOLI 50S ribosomal protein L21 OS=Escherichia coli (strain K12) GN=rplU PE=1 SV=1
K12_P0AGE6		0.04003	CHRR_ECOLI Chromate reductase OS=Escherichia coli (strain K12) GN=chrR PE=1 SV=1
K12_P07012		0.040155	RF2_ECOLI Peptide chain release factor 2 OS=Escherichia coli (strain K12) GN=prfB PE=1 SV=3
K12_P0A7W1	0.017935	0.040195	RS5_ECOLI 30S ribosomal protein S5 OS=Escherichia coli (strain K12) GN=rpsE PE=1 SV=2
K12_P0A7V8	0.01435	0.0402133	RS4_ECOLI 30S ribosomal protein S4 OS=Escherichia coli (strain K12) GN=rpsD PE=1 SV=2
K12_P0AG30	0.008775	0.040255	RHO_ECOLI Transcription termination factor Rho OS=Escherichia coli (strain K12) GN=rho PE=1 SV=1
K12_P0AG44	0.007825	0.04029	RL17_ECOLI 50S ribosomal protein L17 OS=Escherichia coli (strain K12) GN=rplQ PE=1 SV=1
K12_P00959		0.0405933	SYM_ECOLI Methionine--tRNA ligase OS=Escherichia coli (strain K12) GN=metG PE=1 SV=2
K12_P08312	0.01964	0.0407567	SYFA_ECOLI Phenylalanine--tRNA ligase alpha subunit OS=Escherichia coli (strain K12) GN=pheS PE=1 SV=2
K12_P69441	0.00952	0.0409467	KAD_ECOLI Adenylate kinase OS=Escherichia coli (strain K12) GN=adk PE=1 SV=1
K12_P0A9B2	0.010385	0.0410733	G3P1_ECOLI Glyceraldehyde-3-phosphate dehydrogenase A OS=Escherichia coli (strain K12) GN=gapA PE=1 SV=2
K12_P0A850	0.013585	0.0411133	TIG_ECOLI Trigger factor OS=Escherichia coli (strain K12) GN=tig PE=1 SV=1
K12_P0A7L3		0.0411433	RL20_ECOLI 50S ribosomal protein L20 OS=Escherichia coli (strain K12) GN=rplT PE=1 SV=2
K12_P60422	0.01056	0.04118	RL2_ECOLI 50S ribosomal protein L2 OS=Escherichia coli (strain K12) GN=rplB PE=1 SV=2
K12_P32132	0.01031	0.0412567	TYPA_ECOLI GTP-binding protein TypA/BipA OS=Escherichia coli (strain K12) GN=typA PE=1 SV=2
K12_P0AG16		0.04154	PUR1_ECOLI Amidophosphoribosyltransferase OS=Escherichia coli (strain K12) GN=purF PE=1 SV=2
K12_P0A9H1		0.04159	MUG_ECOLI G/U mismatch-specific DNA glycosylase OS=Escherichia coli (strain K12) GN=mug PE=1 SV=1
K12_P24186		0.04171	FOLD_ECOLI Bifunctional protein FolD OS=Escherichia coli (strain K12) GN=folD PE=1 SV=4
K12_P10346		0.04184	GLNQ_ECOLI Glutamine transport ATP-binding protein GlnQ OS=Escherichia coli (strain K12) GN=glnQ PE=1 SV=1
K12_P23865		0.0419133	PRC_ECOLI Tail-specific protease OS=Escherichia coli (strain K12) GN=prc PE=1 SV=2
K12_P0A8A0	0.009875	0.04205	YEBC_ECOLI Probable transcriptional regulatory protein YebC OS=Escherichia coli (strain K12) GN=yebC PE=1 SV=1
K12_P0A7D4	0.00935	0.04212	PURA_ECOLI Adenylosuccinate synthetase OS=Escherichia coli (strain K12) GN=purA PE=1 SV=2
K12_P07118	0.01068	0.04214	SYV_ECOLI Valine--tRNA ligase OS=Escherichia coli (strain K12) GN=valS PE=1 SV=2
K12_P21165	0.014	0.0421833	PEPQ_ECOLI Xaa-Pro dipeptidase OS=Escherichia coli (strain K12) GN=pepQ PE=1 SV=2
K12_P60624	0.010785	0.042205	RL24_ECOLI 50S ribosomal protein L24 OS=Escherichia coli (strain K12) GN=rplX PE=1 SV=2
K12_P0A7W7	0.04697	0.0422967	RS8_ECOLI 30S ribosomal protein S8 OS=Escherichia coli (strain K12) GN=rpsH PE=1 SV=2
K12_P60723	0.009775	0.0423733	RL4_ECOLI 50S ribosomal protein L4 OS=Escherichia coli (strain K12) GN=rplD PE=1 SV=1
K12_P60757	0.00975	0.0424867	HIS1_ECOLI ATP phosphoribosyltransferase OS=Escherichia coli (strain K12) GN=hisG PE=1 SV=1
K12_P02413	0.0119	0.0425433	RL15_ECOLI 50S ribosomal protein L15 OS=Escherichia coli (strain K12) GN=rplO PE=1 SV=1
K12_P02358	0.0141	0.0425733	RS6_ECOLI 30S ribosomal protein S6 OS=Escherichia coli (strain K12) GN=rpsF PE=1 SV=1
K12_P0A9D8	0.00987	0.0427733	DAPD_ECOLI 2,3,4,5-tetrahydropyridine-2,6-dicarboxylate N-succinyltransferase OS=Escherichia coli (strain K12) GN=dapD PE=1 SV=1
K12_P0CE47	0.010525	0.0427833	EFTU1_ECOLI Elongation factor Tu 1 OS=Escherichia coli (strain K12) GN=tufA PE=1 SV=1
K12_P06721		0.0428967	METC_ECOLI Cystathionine beta-lyase MetC OS=Escherichia coli (strain K12) GN=metC PE=1 SV=1
K12_P0A7K2	0.01044	0.043035	RL7_ECOLI 50S ribosomal protein L7/L12 OS=Escherichia coli (strain K12) GN=rplL PE=1 SV=2
K12_P37760		0.04307	RMLD_ECOLI dTDP-4-dehydrorhamnose reductase OS=Escherichia coli (strain K12) GN=rfbD PE=3 SV=2
K12_P0AG90		0.04332	SECD_ECOLI Protein translocase subunit SecD OS=Escherichia coli (strain K12) GN=secD PE=1 SV=1
K12_P0A7J3	0.012595	0.0434533	RL10_ECOLI 50S ribosomal protein L10 OS=Escherichia coli (strain K12) GN=rplJ PE=1 SV=2
K12_P0AFG3		0.04357	ODO1_ECOLI 2-oxoglutarate dehydrogenase E1 component OS=Escherichia coli (strain K12) GN=sucA PE=1 SV=1
K12_P31120		0.043625	GLMM_ECOLI Phosphoglucosamine mutase OS=Escherichia coli (strain K12) GN=glmM PE=1 SV=3
K12_P0AG67	0.010625	0.04367	RS1_ECOLI 30S ribosomal protein S1 OS=Escherichia coli (strain K12) GN=rpsA PE=1 SV=1
K12_P00509	0.01071	0.04373	AAT_ECOLI Aspartate aminotransferase OS=Escherichia coli (strain K12) GN=aspC PE=1 SV=1
K12_P0A7R1	0.01069	0.0438067	RL9_ECOLI 50S ribosomal protein L9 OS=Escherichia coli (strain K12) GN=rplI PE=1 SV=1
K12_P21170		0.043835	SPEA_ECOLI Biosynthetic arginine decarboxylase OS=Escherichia coli (strain K12) GN=speA PE=1 SV=2
K12_P33221		0.04386	PURT_ECOLI Phosphoribosylglycinamide formyltransferase 2 OS=Escherichia coli (strain K12) GN=purT PE=1 SV=3
K12_P0A917	0.00995	0.04392	OMPX_ECOLI Outer membrane protein X OS=Escherichia coli (strain K12) GN=ompX PE=1 SV=1
K12_P0AE08	0.0099	0.0439267	AHPC_ECOLI Alkyl hydroperoxide reductase subunit C OS=Escherichia coli (strain K12) GN=ahpC PE=1 SV=2
K12_P37051		0.044075	PURU_ECOLI Formyltetrahydrofolate deformylase OS=Escherichia coli (strain K12) GN=purU PE=1 SV=1
K12_P64604		0.0441267	MLAD_ECOLI Probable phospholipid ABC transporter-binding protein MlaD OS=Escherichia coli (strain K12) GN=mlaD PE=1 SV=1
K12_P0AB71	0.01569	0.0441367	ALF_ECOLI Fructose-bisphosphate aldolase class 2 OS=Escherichia coli (strain K12) GN=fbaA PE=1 SV=2
K12_P21513		0.04423	RNE_ECOLI Ribonuclease E OS=Escherichia coli (strain K12) GN=rne PE=1 SV=6
K12_P0C0V0	0.0104	0.0442667	DEGP_ECOLI Periplasmic serine endoprotease DegP OS=Escherichia coli (strain K12) GN=degP PE=1 SV=1
K12_P0A7X3	0.0111	0.04432	RS9_ECOLI 30S ribosomal protein S9 OS=Escherichia coli (strain K12) GN=rpsI PE=1 SV=2
K12_P0AEM9		0.04436	FLIY_ECOLI L-cystine-binding protein FliY OS=Escherichia coli (strain K12) GN=fliY PE=1 SV=1
K12_P00961		0.04447	SYGB_ECOLI Glycine--tRNA ligase beta subunit OS=Escherichia coli (strain K12) GN=glyS PE=1 SV=4
K12_P38489		0.0445367	NFSB_ECOLI Oxygen-insensitive NAD(P)H nitroreductase OS=Escherichia coli (strain K12) GN=nfsB PE=1 SV=1
K12_P63020	0.01067	0.04456	NFUA_ECOLI Fe/S biogenesis protein NfuA OS=Escherichia coli (strain K12) GN=nfuA PE=1 SV=1
K12_P77522		0.0447533	SUFB_ECOLI FeS cluster assembly protein SufB OS=Escherichia coli (strain K12) GN=sufB PE=1 SV=2
K12_P0A825		0.04479	GLYA_ECOLI Serine hydroxymethyltransferase OS=Escherichia coli (strain K12) GN=glyA PE=1 SV=1
K12_P0A972	0.0103	0.0448	CSPE_ECOLI Cold shock-like protein CspE OS=Escherichia coli (strain K12) GN=cspE PE=1 SV=2
K12_P05055	0.01056	0.0449933	PNP_ECOLI Polyribonucleotide nucleotidyltransferase OS=Escherichia coli (strain K12) GN=pnp PE=1 SV=3
K12_P08200	0.010715	0.04501	IDH_ECOLI Isocitrate dehydrogenase [NADP] OS=Escherichia coli (strain K12) GN=icd PE=1 SV=1
K12_P04693		0.04505	TYRB_ECOLI Aromatic-amino-acid aminotransferase OS=Escherichia coli (strain K12) GN=tyrB PE=1 SV=1
K12_P0A817		0.0450533	METK_ECOLI S-adenosylmethionine synthase OS=Escherichia coli (strain K12) GN=metK PE=1 SV=2
K12_P0A6P9	0.01048	0.04513	ENO_ECOLI Enolase OS=Escherichia coli (strain K12) GN=eno PE=1 SV=2
K12_P60438	0.010145	0.04518	RL3_ECOLI 50S ribosomal protein L3 OS=Escherichia coli (strain K12) GN=rplC PE=1 SV=1
K12_P24251		0.04518	CRL_ECOLI Sigma factor-binding protein Crl OS=Escherichia coli (strain K12) GN=crl PE=1 SV=5
K12_P00350	0.01214	0.0453333	6PGD_ECOLI 6-phosphogluconate dehydrogenase, decarboxylating OS=Escherichia coli (strain K12) GN=gnd PE=1 SV=2
K12_P09832		0.04545	GLTD_ECOLI Glutamate synthase [NADPH] small chain OS=Escherichia coli (strain K12) GN=gltD PE=1 SV=3
K12_P0ADG7	0.01069	0.0456333	IMDH_ECOLI Inosine-5'-monophosphate dehydrogenase OS=Escherichia coli (strain K12) GN=guaB PE=1 SV=1
K12_P08839	0.01112	0.04564	PT1_ECOLI Phosphoenolpyruvate-protein phosphotransferase OS=Escherichia coli (strain K12) GN=ptsI PE=1 SV=1
K12_P02942		0.0456867	MCP1_ECOLI Methyl-accepting chemotaxis protein I OS=Escherichia coli (strain K12) GN=tsr PE=1 SV=2
K12_P0AB80		0.045775	ILVE_ECOLI Branched-chain-amino-acid aminotransferase OS=Escherichia coli (strain K12) GN=ilvE PE=1 SV=2
K12_P0AFY8		0.0459	SEQA_ECOLI Negative modulator of initiation of replication OS=Escherichia coli (strain K12) GN=seqA PE=1 SV=1
K12_P28635	0.01161	0.0460367	METQ_ECOLI D-methionine-binding lipoprotein MetQ OS=Escherichia coli (strain K12) GN=metQ PE=1 SV=2
K12_P64596		0.04616	YRAP_ECOLI Uncharacterized protein YraP OS=Escherichia coli (strain K12) GN=yraP PE=3 SV=1
K12_P0A7M9		0.04621	RL31_ECOLI 50S ribosomal protein L31 OS=Escherichia coli (strain K12) GN=rpmE PE=1 SV=1
K12_P0A870	0.01458	0.04633	TALB_ECOLI Transaldolase B OS=Escherichia coli (strain K12) GN=talB PE=1 SV=2
K12_P00935		0.04649	METB_ECOLI Cystathionine gamma-synthase OS=Escherichia coli (strain K12) GN=metB PE=1 SV=1
K12_P0C018	0.01217	0.0465233	RL18_ECOLI 50S ribosomal protein L18 OS=Escherichia coli (strain K12) GN=rplR PE=1 SV=1
K12_P23721		0.04653	SERC_ECOLI Phosphoserine aminotransferase OS=Escherichia coli (strain K12) GN=serC PE=1 SV=4
K12_P0A7S9		0.0465433	RS13_ECOLI 30S ribosomal protein S13 OS=Escherichia coli (strain K12) GN=rpsM PE=1 SV=2
K12_P0A8M0		0.04659	SYN_ECOLI Asparagine--tRNA ligase OS=Escherichia coli (strain K12) GN=asnS PE=1 SV=2
K12_P0A877		0.04666	TRPA_ECOLI Tryptophan synthase alpha chain OS=Escherichia coli (strain K12) GN=trpA PE=1 SV=1
K12_P0ADZ4		0.04674	RS15_ECOLI 30S ribosomal protein S15 OS=Escherichia coli (strain K12) GN=rpsO PE=1 SV=2
K12_P0ADZ7	0.00978	0.0468167	YAJC_ECOLI UPF0092 membrane protein YajC OS=Escherichia coli (strain K12) GN=yajC PE=1 SV=1
K12_P23843	0.01231	0.046865	OPPA_ECOLI Periplasmic oligopeptide-binding protein OS=Escherichia coli (strain K12) GN=oppA PE=1 SV=2
K12_P0AD61	0.009675	0.04691	KPYK1_ECOLI Pyruvate kinase I OS=Escherichia coli (strain K12) GN=pykF PE=1 SV=1
K12_P06959	0.00962	0.04702	ODP2_ECOLI Dihydrolipoyllysine-residue acetyltransferase component of pyruvate dehydrogenase complex OS=Escherichia coli (strain K12) GN=aceF PE=1 SV=3
K12_P0AEJ2		0.0472367	ENTC_ECOLI Isochorismate synthase EntC OS=Escherichia coli (strain K12) GN=entC PE=1 SV=1
K12_P0ABC3	0.010855	0.04725	HFLC_ECOLI Modulator of FtsH protease HflC OS=Escherichia coli (strain K12) GN=hflC PE=1 SV=1
K12_P00864		0.0472767	CAPP_ECOLI Phosphoenolpyruvate carboxylase OS=Escherichia coli (strain K12) GN=ppc PE=1 SV=1
K12_P11454		0.04735	ENTF_ECOLI Enterobactin synthase component F OS=Escherichia coli (strain K12) GN=entF PE=1 SV=3
K12_P0AE06		0.04745	ACRA_ECOLI Multidrug efflux pump subunit AcrA OS=Escherichia coli (strain K12) GN=acrA PE=1 SV=1
K12_P06987		0.04751	HIS7_ECOLI Histidine biosynthesis bifunctional protein HisB OS=Escherichia coli (strain K12) GN=hisB PE=1 SV=1
K12_P0A7F3		0.0476	PYRI_ECOLI Aspartate carbamoyltransferase regulatory chain OS=Escherichia coli (strain K12) GN=pyrI PE=1 SV=2
K12_P0A8E7		0.047735	YAJQ_ECOLI UPF0234 protein YajQ OS=Escherichia coli (strain K12) GN=yajQ PE=1 SV=2
K12_P0ACF8	0.01052	0.04807	HNS_ECOLI DNA-binding protein H-NS OS=Escherichia coli (strain K12) GN=hns PE=1 SV=2
K12_P62399	0.01011	0.0480967	RL5_ECOLI 50S ribosomal protein L5 OS=Escherichia coli (strain K12) GN=rplE PE=1 SV=2
K12_P0A910	0.01016	0.0484267	OMPA_ECOLI Outer membrane protein A OS=Escherichia coli (strain K12) GN=ompA PE=1 SV=1
K12_P09151		0.04853	LEU1_ECOLI 2-isopropylmalate synthase OS=Escherichia coli (strain K12) GN=leuA PE=1 SV=5
K12_P77499		0.048565	SUFC_ECOLI Probable ATP-dependent transporter SufC OS=Escherichia coli (strain K12) GN=sufC PE=1 SV=1
K12_P15047		0.04857	ENTA_ECOLI 2,3-dihydro-2,3-dihydroxybenzoate dehydrogenase OS=Escherichia coli (strain K12) GN=entA PE=1 SV=1
K12_P62707	0.01098	0.04862	GPMA_ECOLI 2,3-bisphosphoglycerate-dependent phosphoglycerate mutase OS=Escherichia coli (strain K12) GN=gpmA PE=1 SV=2
K12_P0A7M2	0.00972	0.04888	RL28_ECOLI 50S ribosomal protein L28 OS=Escherichia coli (strain K12) GN=rpmB PE=1 SV=2
K12_P09831		0.0488867	GLTB_ECOLI Glutamate synthase [NADPH] large chain OS=Escherichia coli (strain K12) GN=gltB PE=1 SV=3
K12_P0A7V0	0.00948	0.04903	RS2_ECOLI 30S ribosomal protein S2 OS=Escherichia coli (strain K12) GN=rpsB PE=1 SV=2
K12_P0ACG1		0.04904	STPA_ECOLI DNA-binding protein StpA OS=Escherichia coli (strain K12) GN=stpA PE=1 SV=1
K12_P33136		0.0491367	OPGG_ECOLI Glucans biosynthesis protein G OS=Escherichia coli (strain K12) GN=mdoG PE=1 SV=1
K12_P0AFG6	0.00964	0.049215	ODO2_ECOLI Dihydrolipoyllysine-residue succinyltransferase component of 2-oxoglutarate dehydrogenase complex OS=Escherichia coli (strain K12) GN=sucB PE=1 SV=2
K12_P0A786		0.0493533	PYRB_ECOLI Aspartate carbamoyltransferase catalytic chain OS=Escherichia coli (strain K12) GN=pyrB PE=1 SV=2
K12_P68919	0.00942	0.0493767	RL25_ECOLI 50S ribosomal protein L25 OS=Escherichia coli (strain K12) GN=rplY PE=1 SV=1
K12_P0A6E4		0.049475	ASSY_ECOLI Argininosuccinate synthase OS=Escherichia coli (strain K12) GN=argG PE=1 SV=2
K12_P0ACP7		0.049545	PURR_ECOLI HTH-type transcriptional repressor PurR OS=Escherichia coli (strain K12) GN=purR PE=1 SV=2
K12_P08660		0.049715	AK3_ECOLI Lysine-sensitive aspartokinase 3 OS=Escherichia coli (strain K12) GN=lysC PE=1 SV=2
K12_P00561		0.0497767	AK1H_ECOLI Bifunctional aspartokinase/homoserine dehydrogenase 1 OS=Escherichia coli (strain K12) GN=thrA PE=1 SV=2
K12_P23869	0.01169	0.04984	PPIB_ECOLI Peptidyl-prolyl cis-trans isomerase B OS=Escherichia coli (strain K12) GN=ppiB PE=1 SV=2
K12_P0A879		0.0499133	TRPB_ECOLI Tryptophan synthase beta chain OS=Escherichia coli (strain K12) GN=trpB PE=1 SV=2
K12_P00448	0.00861	0.0499567	SODM_ECOLI Superoxide dismutase [Mn] OS=Escherichia coli (strain K12) GN=sodA PE=1 SV=2
K12_P0AEL6		0.05024	FEPB_ECOLI Ferrienterobactin-binding periplasmic protein OS=Escherichia coli (strain K12) GN=fepB PE=1 SV=1
K12_P05793		0.0506067	ILVC_ECOLI Ketol-acid reductoisomerase OS=Escherichia coli (strain K12) GN=ilvC PE=1 SV=4
K12_P37747		0.050715	GLF_ECOLI UDP-galactopyranose mutase OS=Escherichia coli (strain K12) GN=glf PE=1 SV=1
K12_P61889	0.01142	0.05113	MDH_ECOLI Malate dehydrogenase OS=Escherichia coli (strain K12) GN=mdh PE=1 SV=1
K12_P0ADI4		0.05125	ENTB_ECOLI Enterobactin synthase component B OS=Escherichia coli (strain K12) GN=entB PE=1 SV=1
K12_P0ABK5	0.01106	0.0514367	CYSK_ECOLI Cysteine synthase A OS=Escherichia coli (strain K12) GN=cysK PE=1 SV=2
K12_P00957	0.043195	0.0514433	SYA_ECOLI Alanine--tRNA ligase OS=Escherichia coli (strain K12) GN=alaS PE=1 SV=2
K12_P09169	0.03299	0.0515133	OMPT_ECOLI Protease 7 OS=Escherichia coli (strain K12) GN=ompT PE=1 SV=1
K12_P0AB24		0.05154	EFEO_ECOLI Iron uptake system component EfeO OS=Escherichia coli (strain K12) GN=efeO PE=1 SV=1
K12_P07017		0.0515433	MCP2_ECOLI Methyl-accepting chemotaxis protein II OS=Escherichia coli (strain K12) GN=tar PE=1 SV=2
K12_P0A955		0.0515933	ALKH_ECOLI KHG/KDPG aldolase OS=Escherichia coli (strain K12) GN=eda PE=1 SV=1
K12_P02931		0.0516067	OMPF_ECOLI Outer membrane protein F OS=Escherichia coli (strain K12) GN=ompF PE=1 SV=1
K12_P0AD96		0.05179	LIVJ_ECOLI Leu/Ile/Val-binding protein OS=Escherichia coli (strain K12) GN=livJ PE=1 SV=1
K12_P0A6T5		0.05202	GCH1_ECOLI GTP cyclohydrolase 1 OS=Escherichia coli (strain K12) GN=folE PE=1 SV=2
K12_P0AEU0		0.05219	HISJ_ECOLI Histidine-binding periplasmic protein OS=Escherichia coli (strain K12) GN=hisJ PE=1 SV=1
K12_P75780		0.0521933	FIU_ECOLI Catecholate siderophore receptor Fiu OS=Escherichia coli (strain K12) GN=fiu PE=1 SV=1
K12_P0A7K6	0.01059	0.0522067	RL19_ECOLI 50S ribosomal protein L19 OS=Escherichia coli (strain K12) GN=rplS PE=1 SV=2
K12_P0A6F9	0.00943	0.052295	CH10_ECOLI 10 kDa chaperonin OS=Escherichia coli (strain K12) GN=groS PE=1 SV=1
K12_P0AB91		0.0524533	AROG_ECOLI Phospho-2-dehydro-3-deoxyheptonate aldolase, Phe-sensitive OS=Escherichia coli (strain K12) GN=aroG PE=1 SV=1
K12_P05825		0.05262	FEPA_ECOLI Ferrienterobactin receptor OS=Escherichia coli (strain K12) GN=fepA PE=1 SV=2
K12_P17315		0.0526433	CIRA_ECOLI Colicin I receptor OS=Escherichia coli (strain K12) GN=cirA PE=1 SV=2
K12_P27302	0.01024	0.0527767	TKT1_ECOLI Transketolase 1 OS=Escherichia coli (strain K12) GN=tktA PE=1 SV=5
K12_P23847		0.05288	DPPA_ECOLI Periplasmic dipeptide transport protein OS=Escherichia coli (strain K12) GN=dppA PE=1 SV=1
K12_P76116		0.0529267	YNCE_ECOLI Uncharacterized protein YncE OS=Escherichia coli (strain K12) GN=yncE PE=1 SV=1
K12_P25665		0.0534467	METE_ECOLI 5-methyltetrahydropteroyltriglutamate--homocysteine methyltransferase OS=Escherichia coli (strain K12) GN=metE PE=1 SV=6
K12_P0A9T0		0.0543033	SERA_ECOLI D-3-phosphoglycerate dehydrogenase OS=Escherichia coli (strain K12) GN=serA PE=1 SV=2
K12_P0AFK0		0.056205	PMBA_ECOLI Metalloprotease PmbA OS=Escherichia coli (strain K12) GN=pmbA PE=1 SV=1
K12_P0A6Q3		0.0604867	FABA_ECOLI 3-hydroxydecanoyl-[acyl-carrier-protein] dehydratase OS=Escherichia coli (strain K12) GN=fabA PE=1 SV=2
K12_P0A862	0.00969	0.06148	TPX_ECOLI Thiol peroxidase OS=Escherichia coli (strain K12) GN=tpx PE=1 SV=2
K12_P00370		0.0667667	DHE4_ECOLI NADP-specific glutamate dehydrogenase OS=Escherichia coli (strain K12) GN=gdhA PE=1 SV=1
K12_P06986		0.06901	HIS8_ECOLI Histidinol-phosphate aminotransferase OS=Escherichia coli (strain K12) GN=hisC PE=1 SV=2
K12_P15254		0.07081	PUR4_ECOLI Phosphoribosylformylglycinamidine synthase OS=Escherichia coli (strain K12) GN=purL PE=1 SV=3
K12_P0AG86		0.07105	SECB_ECOLI Protein-export protein SecB OS=Escherichia coli (strain K12) GN=secB PE=1 SV=1
K12_P0AC02		0.075085	BAMD_ECOLI Outer membrane protein assembly factor BamD OS=Escherichia coli (strain K12) GN=bamD PE=1 SV=1
K12_P02359	0.01053	0.0893133	RS7_ECOLI 30S ribosomal protein S7 OS=Escherichia coli (strain K12) GN=rpsG PE=1 SV=3
K12_P77243	0.00889		PRPD_ECOLI 2-methylcitrate dehydratase OS=Escherichia coli (strain K12) GN=prpD PE=1 SV=3
K12_P0AGD7	0.009295		SRP54_ECOLI Signal recognition particle protein OS=Escherichia coli (strain K12) GN=ffh PE=1 SV=1
K12_P60390	0.00983		RSMH_ECOLI Ribosomal RNA small subunit methyltransferase H OS=Escherichia coli (strain K12) GN=rsmH PE=1 SV=1
K12_P00805	0.00984		ASPG2_ECOLI L-asparaginase 2 OS=Escherichia coli (strain K12) GN=ansB PE=1 SV=2
K12_P0A6T9	0.01064		GCSH_ECOLI Glycine cleavage system H protein OS=Escherichia coli (strain K12) GN=gcvH PE=1 SV=2
K12_P0AA25	0.010705		THIO_ECOLI Thioredoxin-1 OS=Escherichia coli (strain K12) GN=trxA PE=1 SV=2
K12_P0AEQ3	0.011545		GLNH_ECOLI Glutamine-binding periplasmic protein OS=Escherichia coli (strain K12) GN=glnH PE=1 SV=1
K12_P0A6Z3	0.012105		HTPG_ECOLI Chaperone protein HtpG OS=Escherichia coli (strain K12) GN=htpG PE=1 SV=1
