## Supplementary material for "Ultra-sensitive isotope probing to quantify activity and substrate assimilation in microbiomes": Table S7

### Sheet: Sheet1
	Table S7: Summary of SIP tool comparison including n: the number of protein unique peptides (PUP) for which isotope values were
	quantified and the median 13C atom percent for each organism identifier. SIPPER used the unlabeled file as a reference to calculate isotope values for the other files.
	Organism Name	Abbreviation	Dataset with unlabeled E.coli						Dataset with 1% labeled E.coli						Dataset with 5% labeled E.coli						Dataset with 10% labeled E.coli
			SIPPER		MetaProSIP		Calis-p		SIPPER		MetaProSIP		Calis-p		SIPPER		MetaProSIP		Calis-p		SIPPER		MetaProSIP		Calis-p
			n	Median 13C atom %	n	Median 13C atom %	n	Median 13C atom %	n	Median 13C atom %	n	Median 13C atom %	n	Median 13C atom %	n	Median 13C atom %	n	Median 13C atom %	n	Median 13C atom %	n	Median 13C atom %	n	Median 13C atom %	n	Median 13C atom %
	Staphylococcus aureus ATCC13709	137	NaN	NaN	8	0.85	2	1.01852	NaN	NaN	4	0.7	2	1.00719	NaN	NaN	3	0.8	3	1.02342	NaN	NaN	2	0.6	NaN	NaN
	Staphylococcus aureus ATCC25923	259	NaN	NaN	298	0.9	74	0.991079	11	0.61	167	0.8	35	1.04496	13	1.96	186	0.8	53	1.02832	5	3.29	89	0.8	26	0.990589
	Rhizobium leguminosarum 3841	841	NaN	NaN	690	0.9	209	1.01264	18	0.65	310	0.8	59	1.03125	21	2.53	227	0.8	43	1.04594	13	5.26	215	0.8	44	1.01362
	Roseobacter sp. AK199	AK199	NaN	NaN	232	0.9	53	1.01068	1	0.38	53	0.8	8	1.04105	3	0.43	48	0.8	7	1.06748	3	8.52	41	0.9	7	1.14181
	Alteromonas macleodii	ATN	NaN	NaN	1359	0.9	421	1.01068	29	0.5	618	0.8	144	1.02489	17	2.19	514	0.8	132	1.03419	13	1.55	522	0.8	117	1.0293
	Agrobacterium tumefaciens	Am2	NaN	NaN	108	0.9	20	0.997451	9	0.54	46	0.8	6	1.19114	6	2.475	25	1	5	1.00578	8	5.085	27	0.9	5	1.03419
	Bacillus subtilis	BS	NaN	NaN	168	0.9	42	0.979314	5	0.53	69	0.8	18	1.12665	4	2.255	67	0.8	17	1.01166	4	3.655	55	0.8	16	1.02734
	Burkholderia xenovorans	BXL	NaN	NaN	56	0.8	3	1.17991	2	0.525	40	0.8	3	1.79326	1	2.44	25	0.8	4	1.34988	2	6.535	25	0.8	7	1.79808
	Chlamydomonas reinhardtii	CRH	NaN	NaN	378	0.85	132	1.02244	8	0.545	247	0.8	64	1.01999	13	1.62	175	0.8	45	1.05574	11	2.29	168	0.8	56	1.05035
	Cupriavidis metallireducens	CV	NaN	NaN	253	0.8	82	1.02832	6	0.305	54	0.8	16	1.01313	1	0.96	44	0.8	15	1.01754	2	0.275	41	0.8	14	1.02489
	Chromobacterium violaceum	Cup	NaN	NaN	4851	0.9	1790	1.00333	116	0.525	2858	0.8	936	1.01901	103	1.97	2340	0.8	781	1.0146	87	1.08	2373	0.8	764	1.02146
	Desulfovibrio vulgaris	DVH	NaN	NaN	162	0.9	49	0.983236	4	0.435	79	0.9	16	1.0048	3	1.17	68	0.8	11	1.01068	4	2.32	58	0.85	13	1.12715
	Phage F0	F0	NaN	NaN	1	1.1	NaN	NaN	NaN	NaN	NaN	NaN	NaN	NaN	NaN	NaN	NaN	NaN	NaN	NaN	NaN	NaN	NaN	NaN	NaN	NaN
	Thermus thermophilus	HB2	NaN	NaN	162	0.9	39	1.03028	4	0.745	37	0.8	12	1.01019	4	2.52	28	0.8	8	1.0288	5	2.97	22	0.9	7	0.934191
	Escherichia coli K12	K12	NaN	NaN	2563	0.9	1144	1.00676	1702	0.58	4824	1	2923	1.4555	1318	2.52	2219	5.6	1907	3.31812	878	5.05	1759	8.6	1222	6.18829
	Pseudomonas pseudoalcaligenes	KF7	NaN	NaN	148	0.8	34	0.97147	2	0.61	42	0.8	7	0.987158	3	2.45	23	0.8	7	1.03713	NaN	NaN	28	0.8	8	1.04888
	Salmonella enterica	LT2	NaN	NaN	1891	0.9	685	1.00186	99	0.52	1154	0.8	415	1.03517	85	2.1	879	0.9	336	1.03811	70	2.61	870	0.9	318	1.03664
	Nitrososphaera viennensis	NV	NaN	NaN	77	0.9	20	1.00039	NaN	NaN	26	0.9	9	0.937135	NaN	NaN	21	0.8	6	1.0386	NaN	NaN	19	0.9	5	0.987158
	Nitrosomonas europaea	Ne1	NaN	NaN	8	0.8	2	1.30151	2	0.505	5	0.7	1	0.998921	3	2.53	3	0.6	1	0.996961	3	4.62	5	0.6	NaN	NaN
	Nitrosospira multiformis	Nm1	NaN	NaN	13	0.8	3	1.0293	NaN	NaN	9	0.7	3	1.31254	NaN	NaN	7	0.8	1	1.01362	NaN	NaN	8	0.75	1	1.09684
		Nu1	NaN	NaN	7	0.6	NaN	NaN	NaN	NaN	7	0.7	NaN	NaN	NaN	NaN	5	4.6	NaN	NaN	NaN	NaN	3	0.6	NaN	NaN
	Phage P22	P22	NaN	NaN	3	0.8	1	1.95406	NaN	NaN	NaN	NaN	NaN	NaN	NaN	NaN	NaN	NaN	NaN	NaN	NaN	NaN	NaN	NaN	NaN	NaN
	Pseudomonas denitrificans	PD	NaN	NaN	851	0.9	266	1.02097	12	0.47	192	0.8	39	1.0244	17	2.41	171	0.8	33	1.01656	13	1.64	165	0.8	32	1.09781
	Paracoccus denitrificans	PaD	NaN	NaN	82	0.9	20	0.979314	3	1.04	36	0.8	2	1.03321	3	1.81	20	0.8	2	1.07475	1	2.41	18	0.8	4	1.66896
	Pseudomonas fluorescens	Pfl	NaN	NaN	1748	0.9	616	1.0097	24	0.6	445	0.8	112	0.991079	22	2.33	340	0.8	98	1.00578	15	3.87	337	0.8	98	1.02342
	Stenotrophamonas maltophilia	SMS	NaN	NaN	2967	0.9	1062	1.00676	54	0.445	1721	0.8	550	1.00235	59	1.78	1370	0.8	440	1.0195	41	1.5	1473	0.8	455	1.03223
	Rhizobium leguminosarum VF39	VF	NaN	NaN	55	0.8	23	1.00088	2	0.21	26	0.8	6	1.04935	3	2.66	24	0.7	4	1.0435	3	3.35	20	0.8	3	1.02048
