## Supplementary material for "Ultra-sensitive isotope probing to quantify activity and substrate assimilation in microbiomes": Table S8

### Sheet: Sheet1
	Table S8: Results of the SIPPER output, generated with the MSGF+ search engine for peptide identification and the SIPPER tool for isotope quantification. Count, mean, and median of distinct protein unique peptides (PUPs) are summarized per organism identifier. SIPPER requires an unlabeled file to which all labeled files are compared, SIP values are not calculated for the unlabeled file itself.
	Organism Name	Abbreviation	Dataset with unlabeled E.coli			Dataset with 1% labeled E.coli			Dataset with 5% labeled E.coli			Dataset with 10% labeled E.coli
			n	Mean	Median	n	Mean	Median	n	Mean	Median	n	Mean	Median
	Staphylococcus aureus ATCC13709	137	NaN	NaN	NaN	NaN	NaN	NaN	NaN	NaN	NaN	NaN	NaN	NaN
	Staphylococcus aureus ATCC25923	259	NaN	NaN	NaN	20	0.866079	0.628625	25	1.85689	1.9236	16	2.8517	3.16696
	Rhizobium leguminosarum 3841	841	NaN	NaN	NaN	19	0.658749	0.68265	21	2.37329	2.5281	13	4.29156	5.2638
	Roseobacter sp. AK199	AK199	NaN	NaN	NaN	1	0.380325	0.380325	3	0.688992	0.42795	3	6.42852	8.52295
	Alteromonas macleodii	ATN	NaN	NaN	NaN	31	0.499504	0.50115	17	1.87469	2.19117	14	2.77185	1.54136
	Agrobacterium tumefaciens	Am2	NaN	NaN	NaN	80	0.5409	0.508775	72	2.60406	2.6757	87	5.21379	5.4496
	Bacillus subtilis	BS	NaN	NaN	NaN	5	0.466355	0.526575	4	1.86405	2.25484	4	3.36252	3.65072
	Burkholderia xenovorans	BXL	NaN	NaN	NaN	2	0.5245	0.5245	1	2.442	2.442	2	6.5374	6.5374
	Chlamydomonas reinhardtii	CRH	NaN	NaN	NaN	12	0.657483	0.555163	19	2.0219	2.39545	13	2.65469	1.352
	Cupriavidis metallireducens	CV	NaN	NaN	NaN	6	0.3222	0.304425	1	0.9624	0.9624	2	0.270925	0.270925
	Chromobacterium violaceum	Cup	NaN	NaN	NaN	140	0.538444	0.5347	122	1.80253	2.0128	108	1.86405	1.02038
	Desulfovibrio vulgaris	DVH	NaN	NaN	NaN	6	0.445917	0.44505	10	1.19849	1.06127	15	2.56329	2.2095
	Phage F0	F0	NaN	NaN	NaN	NaN	NaN	NaN	NaN	NaN	NaN	NaN	NaN	NaN
	Thermus thermophilus	HB2	NaN	NaN	NaN	4	0.742075	0.74505	4	2.32295	2.51835	5	3.04165	2.9692
	Escherichia coli K12	K12	NaN	NaN	NaN	6745	0.627876	0.5931	5300	2.41882	2.48263	3271	4.76439	5.19752
	Pseudomonas pseudoalcaligenes	KF7	NaN	NaN	NaN	2	0.607688	0.607688	3	2.53179	2.45237	NaN	NaN	NaN
	Salmonella enterica	LT2	NaN	NaN	NaN	170	0.561856	0.526475	160	1.92253	2.05875	122	2.74516	1.88171
	Nitrososphaera viennensis	NV	NaN	NaN	NaN	NaN	NaN	NaN	1	0.287775	0.287775	NaN	NaN	NaN
	Nitrosomonas europaea	Ne1	NaN	NaN	NaN	7	0.529996	0.469625	10	2.45147	2.47052	7	4.67915	4.3888
	Nitrosospira multiformis	Nm1	NaN	NaN	NaN	NaN	NaN	NaN	NaN	NaN	NaN	NaN	NaN	NaN
		Nu1	NaN	NaN	NaN	NaN	NaN	NaN	NaN	NaN	NaN	NaN	NaN	NaN
	Phage P22	P22	NaN	NaN	NaN	NaN	NaN	NaN	NaN	NaN	NaN	NaN	NaN	NaN
	Pseudomonas denitrificans	PD	NaN	NaN	NaN	12	0.595529	0.466213	19	1.93877	2.35087	14	2.83823	1.80781
	Paracoccus denitrificans	PaD	NaN	NaN	NaN	3	0.928492	1.04212	3	2.20441	1.8075	2	2.40773	2.40773
	Pseudomonas fluorescens	Pfl	NaN	NaN	NaN	38	0.735782	0.662875	43	1.87886	2.325	20	3.32279	3.86881
	Stenotrophamonas maltophilia	SMS	NaN	NaN	NaN	66	0.497077	0.43815	68	1.71583	1.78911	64	2.1458	1.27062
	Rhizobium leguminosarum VF39	VF	NaN	NaN	NaN	2	0.21	0.21	3	2.7334	2.66455	4	2.99539	2.82353
