## Supplementary material for "Ultra-sensitive isotope probing to quantify activity and substrate assimilation in microbiomes": Table S9

### Sheet: Sheet1
	Table S9: Results of the MetaProSIP output, generated with the comet search engine for peptide identification and the MetaProSIP tool for isotope quantification. Count, mean, and median of distinct protein unique peptides (PUPs) summarized per organism identifier.
	Organism Name	Abbreviation	Dataset with unlabeled E.coli			Dataset with 1% labeled E.coli			Dataset with 5% labeled E.coli			Dataset with 10% labeled E.coli
			n	Mean	Median	n	Mean	Median	n	Mean	Median	n	Mean	Median
	Staphylococcus aureus ATCC13709	137	8	0.85	0.85	4	0.65	0.7	3	0.9	0.8	2	0.6	0.6
	Staphylococcus aureus ATCC25923	259	298	0.888255	0.9	167	0.907186	0.8	186	1.04839	0.8	89	1.45843	0.8
	Rhizobium leguminosarum 3841	841	690	1.03667	0.9	310	0.901935	0.8	227	1.01233	0.8	215	1.10093	0.8
	Roseobacter sp. AK199	AK199	232	0.909914	0.9	53	0.784906	0.8	48	1.225	0.8	41	1.9561	0.9
	Alteromonas macleodii	ATN	1359	0.907653	0.9	618	0.878641	0.8	514	1.01946	0.8	522	1.05402	0.8
	Agrobacterium tumefaciens	Am2	108	0.87963	0.9	46	1.13696	0.8	25	2.676	1	27	2.85185	0.9
	Bacillus subtilis	BS	168	0.9	0.9	69	0.871014	0.8	67	0.968657	0.8	55	1.34364	0.8
	Burkholderia xenovorans	BXL	56	0.773214	0.8	40	0.8	0.8	25	0.904	0.8	25	1.892	0.8
	Chlamydomonas reinhardtii	CRH	378	0.88545	0.85	247	0.921862	0.8	175	1.58914	0.8	168	1.41964	0.8
	Cupriavidis metallireducens	CV	253	0.905138	0.8	54	0.842593	0.8	44	1.25455	0.8	41	3.02195	0.8
	Chromobacterium violaceum	Cup	4851	0.91478	0.9	2858	0.926942	0.8	2340	1.1909	0.8	2373	1.25676	0.8
	Desulfovibrio vulgaris	DVH	162	0.947531	0.9	79	0.870886	0.9	68	2.14559	0.8	58	1.29138	0.85
	Phage F0	F0	1	1.1	1.1	NaN	NaN	NaN	NaN	NaN	NaN	NaN	NaN	NaN
	Thermus thermophilus	HB2	162	0.908642	0.9	37	0.794595	0.8	28	0.975	0.8	22	1.25909	0.9
	Escherichia coli K12	K12	2563	0.914319	0.9	4824	1.58827	1	2219	4.67508	5.6	1759	6.64224	8.6
	Pseudomonas pseudoalcaligenes	KF7	148	0.883784	0.8	42	0.945238	0.8	23	1.23478	0.8	28	2.08929	0.8
	Salmonella enterica	LT2	1891	0.901375	0.9	1154	1.02426	0.8	879	1.32708	0.9	870	1.71977	0.9
	Nitrososphaera viennensis	NV	77	0.894805	0.9	26	0.934615	0.9	21	1.12381	0.8	19	1.34211	0.9
	Nitrosomonas europaea	Ne1	8	0.925	0.8	5	0.68	0.7	3	0.533333	0.6	5	1.68	0.6
	Nitrosospira multiformis	Nm1	13	0.823077	0.8	9	0.733333	0.7	7	1.47143	0.8	8	4.0375	0.75
		Nu1	7	0.571429	0.6	7	0.671429	0.7	5	3.7	4.6	3	0.433333	0.6
	Phage P22	P22	3	0.833333	0.8	NaN	NaN	NaN	NaN	NaN	NaN	NaN	NaN	NaN
	Pseudomonas denitrificans	PD	851	0.915746	0.9	192	1.35573	0.8	171	0.907602	0.8	165	1.13636	0.8
	Paracoccus denitrificans	PaD	82	0.880488	0.9	36	0.777778	0.8	20	1.135	0.8	18	1.06667	0.8
	Pseudomonas fluorescens	Pfl	1748	0.897426	0.9	445	0.869438	0.8	340	1.30529	0.8	337	1.71751	0.8
	Stenotrophamonas maltophilia	SMS	2967	0.947658	0.9	1721	0.868507	0.8	1370	1.17671	0.8	1473	1.15485	0.8
	Rhizobium leguminosarum VF39	VF	55	0.836364	0.8	26	0.796154	0.8	24	2.9375	0.7	20	2.995	0.8
