## Supplementary material for "Ultra-sensitive isotope probing to quantify activity and substrate assimilation in microbiomes": Table S10

### Sheet: Sheet1
	Table S10: Results of the Calis-p output, generated with the Sequest HT search engine for peptide identification and the Calis-p tool for isotope quantification. Count, mean, and median of distinct protein unique peptides (PUPs) are summarized per organism identifier.
	Organism Name	Abbreviation	Dataset with unlabeled E.coli			Dataset with 1% labeled E.coli			Dataset with 5% labeled E.coli			Dataset with 10% labeled E.coli
			n	Mean	Median	n	Mean	Median	n	Mean	Median	n	Mean	Median
	Staphylococcus aureus ATCC13709	137	2	1.01852	1.01852	2	1.00719	1.00719	3	1.0413	1.02342	NaN	NaN	NaN
	Staphylococcus aureus ATCC25923	259	74	1.02378	0.991079	35	1.08303	1.04496	53	1.21687	1.02832	26	1.24569	0.990589
	Rhizobium leguminosarum 3841	841	209	1.13808	1.01264	59	1.22545	1.03125	43	1.25866	1.04594	44	1.52489	1.01362
	Roseobacter sp. AK199	AK199	53	1.18532	1.01068	8	1.11114	1.04105	7	1.21101	1.06748	7	1.22477	1.14181
	Alteromonas macleodii	ATN	421	1.07953	1.01068	144	1.12642	1.02489	132	1.31012	1.03419	117	1.44383	1.0293
	Agrobacterium tumefaciens	Am2	20	1.02159	0.997451	6	1.22987	1.19114	5	2.09991	1.00578	5	2.28262	1.03419
	Bacillus subtilis	BS	42	1.02792	0.979314	18	1.31516	1.12665	17	1.67924	1.01166	16	1.28784	1.02734
	Burkholderia xenovorans	BXL	3	1.14176	1.17991	3	1.58102	1.79326	4	2.1267	1.34988	7	2.92068	1.79808
	Chlamydomonas reinhardtii	CRH	132	1.04523	1.02244	64	1.07836	1.01999	45	1.28292	1.05574	56	1.62738	1.05035
	Cupriavidis metallireducens	CV	82	1.0842	1.02832	16	1.16589	1.01313	15	1.08945	1.01754	14	1.06908	1.02489
	Chromobacterium violaceum	Cup	1790	1.06946	1.00333	936	1.13573	1.01901	781	1.19823	1.0146	764	1.26548	1.02146
	Desulfovibrio vulgaris	DVH	49	1.06689	0.983236	16	1.07682	1.0048	11	1.20638	1.01068	13	1.61302	1.12715
	Phage F0	F0	NaN	NaN	NaN	NaN	NaN	NaN	NaN	NaN	NaN	NaN	NaN	NaN
	Thermus thermophilus	HB2	39	1.14522	1.03028	12	1.16518	1.01019	8	1.14724	1.0288	7	0.954615	0.934191
	Escherichia coli K12	K12	1144	1.06914	1.00676	2923	1.47724	1.4555	1907	3.19635	3.31812	1222	5.47716	6.18829
	Pseudomonas pseudoalcaligenes	KF7	34	1.19583	0.97147	7	1.2075	0.987158	7	1.79543	1.03713	8	3.19658	1.04888
	Salmonella enterica	LT2	685	1.07508	1.00186	415	1.16527	1.03517	336	1.471	1.03811	318	1.71462	1.03664
	Nitrososphaera viennensis	NV	20	1.09034	1.00039	9	0.980235	0.937135	6	1.04089	1.0386	5	0.961192	0.987158
	Nitrosomonas europaea	Ne1	2	1.30151	1.30151	1	0.998921	0.998921	1	0.996961	0.996961	NaN	NaN	NaN
	Nitrosospira multiformis	Nm1	3	0.996268	1.0293	3	1.29072	1.31254	1	1.01362	1.01362	1	1.09684	1.09684
		Nu1	NaN	NaN	NaN	NaN	NaN	NaN	NaN	NaN	NaN	NaN	NaN	NaN
	Phage P22	P22	1	1.95406	1.95406	NaN	NaN	NaN	NaN	NaN	NaN	NaN	NaN	NaN
	Pseudomonas denitrificans	PD	266	1.08331	1.02097	39	1.09326	1.0244	33	1.31568	1.01656	32	1.73735	1.09781
	Paracoccus denitrificans	PaD	20	0.998137	0.979314	2	1.03321	1.03321	2	1.07475	1.07475	4	2.57424	1.66896
	Pseudomonas fluorescens	Pfl	616	1.07566	1.0097	112	1.12111	0.991079	98	1.15968	1.00578	98	1.29541	1.02342
	Stenotrophamonas maltophilia	SMS	1062	1.0618	1.00676	550	1.12401	1.00235	440	1.24245	1.0195	455	1.34138	1.03223
	Rhizobium leguminosarum VF39	VF	23	1.22007	1.00088	6	1.16041	1.04935	4	1.12043	1.0435	3	2.33543	1.02048
